# Plant host identity drives *Andropogon gerardii* rhizobiome assembly strategies under increasing abiotic stress

**DOI:** 10.1101/2025.04.12.648431

**Authors:** Brooke Vogt, Anna Kazarina, Jack Sytsma, Bryttan Adams, Leslie Rodela, Dasik Clouse, Reece Keller, Darcy Thompson, Helen Winters, Maggie Wagner, Ari Jumpponen, Loretta Johnson, Sonny T.M. Lee

**Affiliations:** Division of Biology, Kansas State University, Manhattan, Kansas, USA; Department of Ecology and Evolutionary Biology and the Kansas Biological Survey, University of Kansas, Lawrence, Kansas, USA

**Keywords:** Microbiome, Microbial Community Assembly, Host-microbe Interactions, Climate Change, 100^th^ Meridian, Plant-microbe interactions

## Abstract

Predicted changes in precipitation threaten tallgrass prairies by altering the soil microbial communities that are essential for plant resilience. *Andropogon gerardii*, a dominant grass in tallgrass prairies, spans the contiguous North American precipitation gradient. However, it remains unclear to what extent the rhizosphere microbiomes (rhizobiomes) are influenced by the plant-host environmental interaction. To assess how environmental and host factors shape the rhizobiome, we surveyed *A. gerardii* populations across 25 remnant prairie sites (June–August 2023) within its native range in the United States, characterizing the microbiomes in the rhizosphere and soils using 16S amplicon sequencing. We demonstrated that while geographic location largely structured both rhizosphere and soil communities, regional precipitation (60-day rainfall) emerged as a primary driver of the microbial community assembly. We observed distinct microbial divides across the dry and wet regions of the North American “arid-humid divide.” Importantly, we found the first compelling large-scale evidence that regional precipitation has a profound influence on rhizobiome assembly. In the most arid regions, rhizosphere microbial communities exhibited significantly more predicted stochasticity than those in the local soil and contained taxa related to host-benefiting functions. Our study suggests that intensified host-driven selection for specific microbial variants occurs under heightened abiotic stress, highlighting the host’s pivotal role in shaping its rhizobiome composition in challenging environments.
