## Supplementary Table 1 for "Plant host identity drives *Andropogon gerardii* rhizobiome assembly strategies under increasing abiotic stress"

### Sheet: Supp_Table_1_Site_Locations
Site	Lat	Long	60 Day Max Precipitation NOAA (in)
AL	32.9045	-88.3181	16.5
CO	39.9768	-105.2	6.52
IA	41.5644	-93.2557	12.6
IL	37.8536	-89.2314	13.4
IN	41.5189	-87.4541	11.5
KS1	39.2252	-96.6201	12.8
KS2	38.7433	-99.773	9.21
LA	32.6055	-92.0507	16.7
MI	42.1722	-85.7662	11.1
MN	47.1099	-96.1449	9.71
MO	38.9486	-91.9947	12.8
MS	33.9552	-89.7463	17.3
MT	45.2604	-105.412	7.08
NC	35.4504	-80.4729	13.3
ND	46.3929	-97.3007	8.73
NE1	40.87	-96.8058	11.5
NE2	42.7529	-98.0659	9.72
NM	36.5834	-103.146	6.7
OK	35.7485	-99.714	10
SC	34.688	-80.1305	14.1
SD	45.1029	-103.079	7.08
TX1	33.7362	-95.9835	15
TX2	29.383	-95.0406	17.2
TX3	31.05	-97.3501	12.5
WI	42.8477	-88.6281	11.7
