## Supplementary Table 2 for "Plant host identity drives *Andropogon gerardii* rhizobiome assembly strategies under increasing abiotic stress"

### Sheet: Local_Soil_Sequencing_Info
Demultiplexed sequence counts summary
	Forward Reads	Reverse Reads
Minimum	2395	2395
Median	84820	84820
Mean	83369.8	83369.8
Maximum	186945	186945
Total	13087481	13087481
Demultiplexed sequence counts summary after trimming
	Forward Reads	Reverse Reads
Minimum	2095	2095
Median	75963	75963
Mean	74900.9	74900.9
Maximum	168679	168679
Total	11759436	11759436
Feature Summary
Table Summary
Summary Statistic	Value
Number of Samples	157
Number of features	41710
Total Frequency	3439007
Frequency per sample
Minimum Frequency	101
1st Quartile	18080
Median Frequeny	21615
3rd Frequency	26055
Maximum Frequency	52033
Mean Frequency	21904.5

### Sheet: Rhizobiome_Sequencing_Info
Demultiplexed sequence counts summary
	Forward Reads	Reverse Reads
Minimum	4439	4439
Median	115857	115857
Mean	111186	111186
Maximum	240587	240587
Total	16677859	16677859
Demultiplexed sequence counts summary after trimming
	Forward Reads	Reverse Reads
Minimum	3226	3226
Median	99186	99186
Mean	97513.9	97513.9
Maximum	213351	213351
Total	14627083	14627083
Feature Summary
Table Summary
Summary Statistic	Value
Number of Samples	150
Number of features	67678
Total Frequency	4869382
Frequency per sample
Minimum Frequency	445
1st Quartile	25654
Median Frequeny	33915
3rd Frequency	37990
Maximum Frequency	70024
Mean Frequency	32462.5
