## Supplementary Table 4 for "Plant host identity drives *Andropogon gerardii* rhizobiome assembly strategies under increasing abiotic stress"

### Sheet: Sheet1
SampleID	pH	Sikora_pH	P	K	TN	TC	CN	Sand	Silt	Clay
AL1-P1-S1-16s_S25	5.8	6.8	3	80	0.18	3.13	17.2	54	29	17
AL1-P2-S1-16s_S26	5.8	6.8	3	80	0.18	3.13	17.2	54	29	17
AL1-P3-S2-16s_S27	5.8	6.8	3	80	0.18	3.13	17.2	54	29	17
AL1-P4-S1-16s_S28	5.8	6.8	3	80	0.18	3.13	17.2	54	29	17
AL1-P5-S1-16s_S29	5.8	6.8	3	80	0.18	3.13	17.2	54	29	17
AL1-P6-S1-16s_S30	5.8	6.8	3	80	0.18	3.13	17.2	54	29	17
CO1-P1-S1-16s_S42	6.2	7	14	39	0.13	1.03	7.9	59	26	15
CO1-P2-S1-16s_S43	6.2	7	14	39	0.13	1.03	7.9	59	26	15
CO1-P3-S1-16s_S44	6.2	7	14	39	0.13	1.03	7.9	59	26	15
CO1-P4-S1-16s_S45	6.2	7	14	39	0.13	1.03	7.9	59	26	15
CO1-P5-S1-16s_S46	6.2	7	14	39	0.13	1.03	7.9	59	26	15
CO1-P6-S1-16s_S47	6.2	7	14	39	0.13	1.03	7.9	59	26	15
IA1-P1-S1-16s_S1	6.3	6.8	16	445	0.3	4.23	14.1	44	41	15
IA1-P2-S1-16s_S2	6.3	6.8	16	445	0.3	4.23	14.1	44	41	15
IA1-P3-S1-16s_S3	6.3	6.8	16	445	0.3	4.23	14.1	44	41	15
IA1-P4-S1-16s_S4	6.3	6.8	16	445	0.3	4.23	14.1	44	41	15
IA1-P5-S1-16s_S5	6.3	6.8	16	445	0.3	4.23	14.1	44	41	15
IA1-P6-S1-16s_S6	6.3	6.8	16	445	0.3	4.23	14.1	44	41	15
IL1-P1-S1-16s_S78	5.6	7.2	6	57	0.09	0.37	3.9	15	67	18
IL1-P2-S1-16s_S79	5.6	7.2	6	57	0.09	0.37	3.9	15	67	18
IL1-P3-S1-16s_S80	5.6	7.2	6	57	0.09	0.37	3.9	15	67	18
IL1-P4-S1-16s_S81	5.6	7.2	6	57	0.09	0.37	3.9	15	67	18
IL1-P5-S1-16s_S82	5.6	7.2	6	57	0.09	0.37	3.9	15	67	18
IL1-P6-S1-16s_S83	5.6	7.2	6	57	0.09	0.37	3.9	15	67	18
IN1-P1-S1-16s_S19	6.5	6.9	6	207	0.25	3.15	12.8	59	29	10
IN1-P2-S1-16s_S20	6.5	6.9	6	207	0.25	3.15	12.8	59	29	10
IN1-P3-S1-16s_S21	6.5	6.9	6	207	0.25	3.15	12.8	59	29	10
IN1-P4-S1-16s_S22	6.5	6.9	6	207	0.25	3.15	12.8	59	29	10
IN1-P5-S1-16s_S23	6.5	6.9	6	207	0.25	3.15	12.8	59	29	10
IN1-P6-S1-16s_S24	6.5	6.9	6	207	0.25	3.15	12.8	59	29	10
KS1-P1-S1-16s_S109	7.8	7.5	9	456	0.21	3.24	15.4	17	61	22
KS1-P2-S1-16s_S110	7.8	7.5	9	456	0.21	3.24	15.4	17	61	22
KS1-P3-S1-16s_S111	7.8	7.5	9	456	0.21	3.24	15.4	17	61	22
KS1-P4-S1-16s_S112	7.8	7.5	9	456	0.21	3.24	15.4	17	61	22
KS1-P5-S1-16s_S113	7.8	7.5	9	456	0.21	3.24	15.4	17	61	22
KS1-P6-S1-16s_S114	7.8	7.5	9	456	0.21	3.24	15.4	17	61	22
KS2-P1-S1-16s_S127	7.7	7.5	9	223	0.11	0.5	4.7	43	40	17
KS2-P2-S1-16s_S128	7.7	7.5	9	223	0.11	0.5	4.7	43	40	17
KS2-P3-S1-16s_S129	7.7	7.5	9	223	0.11	0.5	4.7	43	40	17
KS2-P4-S1-16s_S130	7.7	7.5	9	223	0.11	0.5	4.7	43	40	17
KS2-P5-S1-16s_S131	7.7	7.5	9	223	0.11	0.5	4.7	43	40	17
KS2-P6-S1-16s_S132	7.7	7.5	9	223	0.11	0.5	4.7	43	40	17
LA1-P1-S1-16s_S54	8	7.6	23	212	0.14	4.77	33.4	14	73	13
LA1-P2-S1-16s_S55	8	7.6	23	212	0.14	4.77	33.4	14	73	13
LA1-P3-S1-16s_S56	8	7.6	23	212	0.14	4.77	33.4	14	73	13
LA1-P4-S1-16s_S57	8	7.6	23	212	0.14	4.77	33.4	14	73	13
LA1-P5-S2-16s_S58	8	7.6	23	212	0.14	4.77	33.4	14	73	13
LA1-P6-S2-16s_S59	8	7.6	23	212	0.14	4.77	33.4	14	73	13
MI1-P1-S1-16s_S7	6	6.9	67	108	0.15	1.24	8.4	67	19	14
MI1-P2-S1-16s_S8	6	6.9	67	108	0.15	1.24	8.4	67	19	14
MI1-P3-S1-16s_S9	6	6.9	67	108	0.15	1.24	8.4	67	19	14
MI1-P4-S1-16s_S10	6	6.9	67	108	0.15	1.24	8.4	67	19	14
MI1-P5-S2-16s_S11	6	6.9	67	108	0.15	1.24	8.4	67	19	14
MI1-P6-S2-16s_S12	6	6.9	67	108	0.15	1.24	8.4	67	19	14
MN1-P1-S1-16s_S151	5.8	6.5	52	223	0.22	2.68	12	31	52	17
MN1-P2-S1-16s_S152	5.8	6.5	52	223	0.22	2.68	12	31	52	17
MN1-P3-S1-16s_S153	5.8	6.5	52	223	0.22	2.68	12	31	52	17
MN1-P4-S1-16s_S154	5.8	6.5	52	223	0.22	2.68	12	31	52	17
MN1-P5-S1-16s_S155	5.8	6.5	52	223	0.22	2.68	12	31	52	17
MN1-P6-S1-16s_S156	5.8	6.5	52	223	0.22	2.68	12	31	52	17
MO1-P1-S1-16s_S90	6.5	7	44	152	0.39	8.47	21.7	22	70	8
MO1-P2-S1-16s_S91	6.5	7	44	152	0.39	8.47	21.7	22	70	8
MO1-P3-S1-16s_S93	6.5	7	44	152	0.39	8.47	21.7	22	70	8
MO1-P4-S1-16s_S94	6.5	7	44	152	0.39	8.47	21.7	22	70	8
MO1-P5-S1-16s_S95	6.5	7	44	152	0.39	8.47	21.7	22	70	8
MO1-P6-S1-16s_S96	6.5	7	44	152	0.39	8.47	21.7	22	70	8
MS1-P1-S1-16s_S31	5.8	6.6	11	181	0.35	4.77	13.5	48	46	6
MS1-P2-S1-16s_S32	5.8	6.6	11	181	0.35	4.77	13.5	48	46	6
MS1-P3-S1-16s_S157	5.8	6.6	11	181	0.35	4.77	13.5	48	46	6
MS1-P4-S1-16s_S33	5.8	6.6	11	181	0.35	4.77	13.5	48	46	6
MS1-P5-S1-16s_S34	5.8	6.6	11	181	0.35	4.77	13.5	48	46	6
MS1-P6-S1-16s_S35	5.8	6.6	11	181	0.35	4.77	13.5	48	46	6
MT1-P1-S1-16s_S139	7.5	7.4	6	201	0.58	9.48	16.3	32	50	18
MT1-P2-S1-16s_S140	7.5	7.4	6	201	0.58	9.48	16.3	32	50	18
MT1-P3-S1-16s_S141	7.5	7.4	6	201	0.58	9.48	16.3	32	50	18
MT1-P4-S1-16s_S142	7.5	7.4	6	201	0.58	9.48	16.3	32	50	18
MT1-P5-S1-16s_S143	7.5	7.4	6	201	0.58	9.48	16.3	32	50	18
MT1-P6-S1-16s_S144	7.5	7.4	6	201	0.58	9.48	16.3	32	50	18
NC1-P1-S1-16s_S66	5.6	6.6	3	43	0.26	3.2	12.2	22	28	50
NC1-P2-S1-16s_S67	5.6	6.6	3	43	0.26	3.2	12.2	22	28	50
NC1-P3-S1-16s_S68	5.6	6.6	3	43	0.26	3.2	12.2	22	28	50
NC1-P4-S1-16s_S69	5.6	6.6	3	43	0.26	3.2	12.2	22	28	50
NC1-P5-S1-16s_S70	5.6	6.6	3	43	0.26	3.2	12.2	22	28	50
NC1-P6-S1-16s_S71	5.6	6.6	3	43	0.26	3.2	12.2	22	28	50
ND1-P1-S1-16s_S145	7.5	7.4	8	301	0.26	4.71	18.4	64	24	12
ND1-P2-S1-16s_S146	7.5	7.4	8	301	0.26	4.71	18.4	64	24	12
ND1-P3-S1-16s_S147	7.5	7.4	8	301	0.26	4.71	18.4	64	24	12
ND1-P4-S1-16s_S148	7.5	7.4	8	301	0.26	4.71	18.4	64	24	12
ND1-P5-S1-16s_S149	7.5	7.4	8	301	0.26	4.71	18.4	64	24	12
ND1-P6-S1-16s_S150	7.5	7.4	8	301	0.26	4.71	18.4	64	24	12
NE1-P1-S1-16s_S115	7.7	7.5	17	550	0.3	4.24	13.9	22	59	19
NE1-P2-S1-16s_S116	7.7	7.5	17	550	0.3	4.24	13.9	22	59	19
NE1-P3-S1-16s_S117	7.7	7.5	17	550	0.3	4.24	13.9	22	59	19
NE1-P4-S1-16s_S118	7.7	7.5	17	550	0.3	4.24	13.9	22	59	19
NE1-P5-S1-16s_S119	7.7	7.5	17	550	0.3	4.24	13.9	22	59	19
NE1-P6-S1-16s_S120	7.7	7.5	17	550	0.3	4.24	13.9	22	59	19
NE2-P1-S1-16s_S133	6.9	7.2	6	373	0.33	4.67	14.1	20	32	48
NE2-P2-S1-16s_S134	6.9	7.2	6	373	0.33	4.67	14.1	20	32	48
NE2-P3-S1-16s_S135	6.9	7.2	6	373	0.33	4.67	14.1	20	32	48
NE2-P4-S1-16s_S136	6.9	7.2	6	373	0.33	4.67	14.1	20	32	48
NE2-P5-S1-16s_S137	6.9	7.2	6	373	0.33	4.67	14.1	20	32	48
NE2-P6-S1-16s_S138	6.9	7.2	6	373	0.33	4.67	14.1	20	32	48
NM1-P1-S1-16s_S36	7.1	7.2	10	478	0.34	4.79	14	88	6	6
NM1-P2-S1-16s_S37	7.1	7.2	10	478	0.34	4.79	14	88	6	6
NM1-P3-S1-16s_S38	7.1	7.2	10	478	0.34	4.79	14	88	6	6
NM1-P4-S1-16s_S39	7.1	7.2	10	478	0.34	4.79	14	88	6	6
NM1-P5-S1-16s_S40	7.1	7.2	10	478	0.34	4.79	14	88	6	6
NM1-P6-S1-16s_S41	7.1	7.2	10	478	0.34	4.79	14	88	6	6
OK1-P1-S2-16s_S48	5.9	6.6	6	65	0.16	3.53	21.6	16	64	20
OK1-P2-S2-16s_S49	5.9	6.6	6	65	0.16	3.53	21.6	16	64	20
OK1-P3-S1-16s_S50	5.9	6.6	6	65	0.16	3.53	21.6	16	64	20
OK1-P4-S1-16s_S51	5.9	6.6	6	65	0.16	3.53	21.6	16	64	20
OK1-P5-S1-16s_S52	5.9	6.6	6	65	0.16	3.53	21.6	16	64	20
OK1-P6-S1-16s_S53	5.9	6.6	6	65	0.16	3.53	21.6	16	64	20
SC1-P1-S1-16s_S97	6.5	6.9	6	307	0.32	4.39	13.9	26	59	15
SC1-P2-S1-16s_S98	6.5	6.9	6	307	0.32	4.39	13.9	26	59	15
SC1-P3-S1-16s_S99	6.5	6.9	6	307	0.32	4.39	13.9	26	59	15
SC1-P4-S1-16s_S100	6.5	6.9	6	307	0.32	4.39	13.9	26	59	15
SC1-P5-S1-16s_S101	6.5	6.9	6	307	0.32	4.39	13.9	26	59	15
SC1-P6-S1-16s_S102	6.5	6.9	6	307	0.32	4.39	13.9	26	59	15
SD1-P1-S1-16s_S121	7.9	7.5	8	187	0.26	3.44	13	50	35	15
SD1-P2-S1-16s_S122	7.9	7.5	8	187	0.26	3.44	13	50	35	15
SD1-P3-S1-16s_S123	7.9	7.5	8	187	0.26	3.44	13	50	35	15
SD1-P4-S1-16s_S124	7.9	7.5	8	187	0.26	3.44	13	50	35	15
SD1-P5-S1-16s_S125	7.9	7.5	8	187	0.26	3.44	13	50	35	15
SD1-P6-S1-16s_S126	7.9	7.5	8	187	0.26	3.44	13	50	35	15
TX1-P1-S1-16s_S60	6	7.1	4	45	0.13	0.99	7.8	60	36	4
TX1-P2-S1-16s_S61	6	7.1	4	45	0.13	0.99	7.8	60	36	4
TX1-P3-S1-16s_S62	6	7.1	4	45	0.13	0.99	7.8	60	36	4
TX1-P4-S1-16s_S63	6	7.1	4	45	0.13	0.99	7.8	60	36	4
TX1-P5-S1-16s_S64	6	7.1	4	45	0.13	0.99	7.8	60	36	4
TX1-P6-S1-16s_S65	6	7.1	4	45	0.13	0.99	7.8	60	36	4
TX2-P1-S1-16s_S72	5.9	6.4	5	251	0.34	4.97	14.7	11	37	51
TX2-P2-S1-16s_S73	5.9	6.4	5	251	0.34	4.97	14.7	11	37	51
TX2-P3-S1-16s_S74	5.9	6.4	5	251	0.34	4.97	14.7	11	37	51
TX2-P4-S1-16s_S75	5.9	6.4	5	251	0.34	4.97	14.7	11	37	51
TX2-P5-S1-16s_S76	5.9	6.4	5	251	0.34	4.97	14.7	11	37	51
TX2-P6-S2-16s_S77	5.9	6.4	5	251	0.34	4.97	14.7	11	37	51
TX3-P1-S1-16s_S84	7.5	7.4	3	352	0.36	10.63	29.6	22	38	40
TX3-P2-S1-16s_S85	7.5	7.4	3	352	0.36	10.63	29.6	22	38	40
TX3-P3-S1-16s_S86	7.5	7.4	3	352	0.36	10.63	29.6	22	38	40
TX3-P4-S1-16s_S87	7.5	7.4	3	352	0.36	10.63	29.6	22	38	40
TX3-P5-S1-16s_S88	7.5	7.4	3	352	0.36	10.63	29.6	22	38	40
TX3-P6-S1-16s_S89	7.5	7.4	3	352	0.36	10.63	29.6	22	38	40
WI1-P1-S1-16s_S13	5.8	6.5	24	84	0.26	3.6	13.8	17	52	31
WI1-P2-S1-16s_S14	5.8	6.5	24	84	0.26	3.6	13.8	17	52	31
WI1-P3-S1-16s_S15	5.8	6.5	24	84	0.26	3.6	13.8	17	52	31
WI1-P4-S2-16s_S16	5.8	6.5	24	84	0.26	3.6	13.8	17	52	31
WI1-P5-S1-16s_S17	5.8	6.5	24	84	0.26	3.6	13.8	17	52	31
WI1-P6-S1-16s_S18	5.8	6.5	24	84	0.26	3.6	13.8	17	52	31
