## Supplementary Table 5 for "Plant host identity drives *Andropogon gerardii* rhizobiome assembly strategies under increasing abiotic stress"

### Sheet: Local_Soil_Properties
ANOVA Location
Property	Df	Sum Sq	Mean Sq	F Value	Pr(>F)
pH	24	0.3182	0.01326	1.75e+29	<2e-16 ***
	125
TN	24	0.2016	0.008401	4.638e+29	<2e-16 ***
	125
TC	24	8.017	0.334	3.986e+29	<2e-16 ***
	125
CN	24	5.257	0.219	1.156e+29	<2e-16 ***
	125
P	24	16.95	0.7062	2.628e+29	<2e-16 ***
	125
Sand	24	8.996	0.3748	9.6e+28	<2e-16 ***
	125
Silt	24	7.029	0.2929	4.667e+29	<2e-16 ***
	125
Clay	24	9.867	0.4111	2.235e+30	<2e-16 ***
	125
																					PERMANOVA Pairwaise Ecotype
ANOVA Cluster Category					Kruskal-Walllis by Cluster Category						PERMANOVA Ecotype					PERMANOVA Pairwaise Ecotype					Interaction	Df	SumsOfSqs	F.Model	R2	p.value	p.adjusted	Sig
Property	Df	Sum Sq	F Value	Pr(>F)	chi-squared	df	p-value	dry	mesic		Df	Sum Sq	R2	F Value	Pr(>F)	Df	Sum Sq	R2	F Value	Pr(>F)	Wet vs. Dry	1	4.99293	46.1691	0.288252	0.001	0.003	*
pH	2	0.099576	33.473	1.048e-12 ***	41.527	2	9.391e-10	0.018	NA	Ambiguous (Mesic)	1	1.5151	0.06307	9.9629	0.001 ***	13	8.1475	0.43342	6.9435	0.001 ***	Wet vs. Ambiguous (Mesic)	1	1.25147	12.9355	0.147102	0.001	0.003	*
	147	0.21865						5.4e-08	1.6e-05	Wet	148	22.5064	0.93693			118	10.6509	0.56658			Dry vs. Ambiguous (Mesic)	1	1.18463	12.5705	0.154106	0.001	0.003	*
TN	2	0.005225	1.9554	0.1452	1.8699	2	0.3926	NA		Ambiguous (Mesic)
	147	0.196392								Wet
TC	2	0.1663	1.5566	0.2143	2.1021	2	0.3496	NA		Ambiguous (Mesic)
	147	7.8503								Wet
CN	2	0.0391	0.5509	0.5776	4.1002	2	0.1287	NA		Ambiguous (Mesic)
	147	5.2179								Wet
P	2	0.3725	1.6514	0.1953	9.3283	2	0.009427	0.00013	NA	Ambiguous (Mesic)
	147	16.5769						0.45488	0.10252	Wet
Sand	2	0.5437	4.7278	0.01023 *	7.7743	2	0.0205	0.039	NA	Ambiguous (Mesic)
	147	8.4522						0.039	0.363	Wet
Silt	2	0.7735	9.0875	0.0001901 ***	16.852	2	0.0002191	5.7e-05	NA	Ambiguous (Mesic)
	147	6.2559						0.025	0.045	Wet
Clay	2	0.1847	1.4022	0.2493	7.1506	2	0.02801	0.198	NA	Ambiguous (Mesic)
	147	9.6825						0.104	0.054	Wet
Cluster Category	Mean								SD
	pH	TN	TC	CN	P	Sand	Silt	Clay	pH	TN	TC	CN	P	Sand	Silt	Clay
Dry	7	0.275	4.546	15.16	12.2	42.5	36.7	20.8	0.738298	0.132428	3.12341	6.69701	13.6702	21.9379	15.662	12.3903
Ambiguous (Mesic)	7.26667	0.27	3.90333	14.4667	14	27.6667	53.6667	18.6667	0.704607	0.0436564	0.482664	0.684277	3.66221	12.0684	9.25457	2.95057
Wet	6.16667	0.238333	3.5875	14.4417	16.8333	34.5833	45.4167	19.75	0.641301	0.0956078	2.10335	7.24323	19.3216	20.3759	17.8229	15.3831
																				PERMANOVA Pairwaise Cluster Category
ANOVA Location					ANOVA Cluster Category					PERMANOVA Cluster Category					PERMANOVA Pairwaise Cluster Category					Interaction	Df	SumsOfSqs	F.Model	R2	p.value	p.adjusted	Sig	Kruskal-Walllis by Cluster Category
Property	Df	Sum Sq	F Value	Pr(>F)	Property	Df	Sum Sq	F Value	Pr(>F)	Df	Sum Sq	R2	F Value	Pr(>F)	Df	Sum Sq	R2	F Value	Pr(>F)	Wet vs. Dry	1	4.99274	46.1551	0.28819	0.001	0.003	*	chi-squared	df	p-value	Dry	Ambiguous (Mesic)
Precipitation Depth	24	1.956	6.756e+28	<2e-16 ***	Precipitation Depth	2	1.29201	143.13	< 2.2e-16 ***	1	4.5887	0.19103	34.948	0.001 ***	2	5.755	0.30608	28.451	0.001 ***	Wet vs. Ambiguous (Mesic)	1	1.25195	12.9346	0.147093	0.001	0.003	*	86.542	2	< 2.2e-16	3.34288e-05	NA	Ambiguous (Mesic)
	125					147	0.66346			148	19.4327	0.80897			129	13.047	0.69392			Dry vs. Ambiguous (Mesic)	1	1.18454	12.5685	0.154085	0.001	0.003	*				3.91938e-20	0.102149	Wet
						PERMANOVA Pairwaise Cluster Category
PERMANOVA Pairwaise Cluster Category						Interaction	Df	SumsOfSqs	F.Model	R2	p.value	p.adjusted	Sig
Property	Df	Sum Sq	R2	F Value	Pr(>F)	Wet vs. Dry	1	4.99077	46.1664	0.28824	0.001	0.003	*
pH:Precipitation Depth	2	5.7525	0.30613	28.457	0.001 ***	Wet vs. Mesic	1	1.25106	12.9353	0.1471	0.001	0.003	*
	129	13.0386	0.69387			Dry vs. Mesic	1	1.18415	12.571	0.154111	0.001	0.003	*

### Sheet: Rhizobiome_Soil_Properties
																	PERMANOVA Pairwaise Ecotype
	Kruskal-Walllis by Cluster Category						PERMANOVA Ecotype					PERMANOVA Pairwaise Ecotype					Interaction	Df	SumsOfSqs	F.Model	R2	p.value	p.adjusted	Sig
Property	chi-squared	df	p-value	Dry	Ambiguous (Mesic)		Df	Sum Sq	R2	F Value	Pr(>F)	Df	Sum Sq	R2	F Value	Pr(>F)	Wet vs. Dry	1	1.8158	13.383	0.0920532	0.001	0.003	*
pH	41.572	2	9.391e-10	0.018	NA	Ambiguous (Mesic)	1	1.2745	0.05673	8.5409	0.001 ***	13	7.2847	0.35895	5.4271	0.001 ***	Wet vs. Ambiguous (Mesic)	1	0.257042	1.82744	0.0220632	0.052	0.156
				5.4e-08	1.6e-05	Wet	142	21.1898	0.94327								Dry vs. Ambiguous (Mesic)	1	0.258918	2.17178	0.0343789	0.013	0.039
TN	1.8699	2	0.3926	NA		Ambiguous (Mesic)
						Wet
TC	2.1021	2	0.3496	NA		Ambiguous (Mesic)
						Wet
CN	4.1002	2	0.1287	NA		Ambiguous (Mesic)
						Wet
P	9.3283	2	0.009427	0.00013	NA	Ambiguous (Mesic)
				0.45488	0.10252	Wet
Sand	7.7743	2	0.0205	0.039	NA	Ambiguous (Mesic)
				0.039	0.363	Wet
Silt	16.852	2	0.0002191	5.7e-05	NA	Ambiguous (Mesic)
				0.025	0.045	Wet
Clay	7.1506	2	0.02801	0.198	NA	Ambiguous (Mesic)
				0.104	0.054	Wet
Cluster Category	Mean								SD
	pH	TN	TC	CN	P	Sand	Silt	Clay	pH	TN	TC	CN	P	Sand	Silt	Clay
Dry	6.99474	0.271579	4.53316	15.221	12.3158	40.1053	38.3158	21.5789	0.757444	0.13505	3.20546	6.86853	14.0219	19.7563	14.328	12.2226
Ambiguous (Mesic)	7.8	0.21	3.24	15.4	9	17	61	22	NA	NA	NA	NA	NA	NA	NA	NA
Wet	6.27407	0.248889	3.60444	13.6407	16.6296	36	44.1852	19.5926	0.71655	0.0893029	1.97819	5.7037	18.1228	19.3707	16.2574	14.4921
																				PERMANOVA Pairwaise Cluster Category
ANOVA Location					ANOVA Cluster Category					PERMANOVA Cluster Category					PERMANOVA Pairwaise Cluster Category					Interaction	Df	SumsOfSqs	F.Model	R2	p.value	p.adjusted	Sig	Kruskal-Walllis by Cluster Category
Property	Df	Sum Sq	F Value	Pr(>F)	Property	Df	Sum Sq	F Value	Pr(>F)	Df	Sum Sq	R2	F Value	Pr(>F)	Df	Sum Sq	R2	F Value	Pr(>F)	Wet vs. Dry	1	1.81551	13.3777	0.0920205	0.001	0.003	*	chi-squared	df	p-value	Dry	Ambiguous (Mesic)
Precipitation Depth	24	1.756	8.338e+28	<2e-16 ***	Precipitation Depth	2	1.10164	118.78	< 2.2e-16 ***	1	3.7395	0.16646	28.359	0.001 ***	2	2.0067	0.09886	7.5146	0.001 ***	Wet vs. Ambiguous (Mesic)	1	0.257176	1.82777	0.0220672	0.052	0.156		33.02	2	6.757e-08	0.04075	NA	Ambiguous (Mesic)
	119					141	0.65386			142	18.7248	0.83354			137	18.2919	0.90114			Dry vs. Ambiguous (Mesic)	1	0.258886	2.17135	0.0343724	0.022	0.066					2.088e-08	1	Wet
						PERMANOVA Pairwaise Cluster Category
PERMANOVA Pairwaise Cluster Category						Interaction	Df	SumsOfSqs	F.Model	R2	p.value	p.adjusted	Sig
Property	Df	Sum Sq	R2	F Value	Pr(>F)	Wet vs. Dry	1	0.815185	13.3826	0.0920509	0.001	0.003	*
pH:Precipitation Depth	2	2.0062	0.09889	7.517	0.001 ***	Wet vs. Ambiguous (Mesic)	1	0.256974	1.82752	0.0220642	0.033	0.099
	137	18.282	0.90111			Dry vs. Ambiguous (Mesic)	1	0.25882	2.17164	0.0343768	0.019	0.057

### Sheet: Local_Soil_Alpha_Diversity
ANOVA Location
Property	Df	Sum Sq	F Value	Pr(>F)
Sobs	24	0.50921	4.7298	1.064e-08 ***
	107	0.47998
Faith	24	0.30843	5.3924	4.908e-10 ***
	107	0.255
Shannon	24	0.013571	5.3029	7.378e-10 ***
	107	0.011409
ANOVA Cluster Category					Kruskal-Walllis by Cluster Cateory
Property	Df	Sum Sq	F Value	Pr(>F)	chi-squared	df	p-value	dry	Ambiguous (Mesic)
Sobs	2	0.13835	10.488	6.021e-05 ***	18.942	2	7.707e-05	0.000138752	NA	Ambiguous (Mesic)
	129	0.85084						0.00252196	0.0914194	Wet
Faith	2	0.05379	6.8082	0.001546 **	13.243	2	0.001331	0.271616	NA	Ambiguous (Mesic)
	129	0.50964						0.000412217	0.436568	Wet
Shannon	2	0.0041269	12.765	8.745e-06 ***	21.001	2	2.752e-05	5.15892e-05	NA	Ambiguous (Mesic)
	129	0.0208529						0.00163342	0.0640707	Wet

### Sheet: Rhizobiome_Alpha_Diversity
ANOVA Location
Property	Df	Sum Sq	F Value	Pr(>F)
Sobs	24	0.5796	3.3749	6.562e-06 ***
	115	0.82292
Faith	24	0.4095	4.3432	4.541e-08 ***
	115	0.45178
Shannon	24	0.015326	3.1637	1.983e-05 ***
	115	0.023212
ANOVA Cluster Cateory					Kruskal-Walllis by Cluster Cateory
Property	Df	Sum Sq	F Value	Pr(>F)	chi-squared	df	p-value	dry	Ambiguous (Mesic)
Sobs	2	0.04399	2.2181	0.1127	3.8601	2	0.1451	NA		Ambiguous (Mesic)
	137	1.35854								Wet
Faith	2	0.01294	1.0446	0.3546	3.0232	2	0.2206	NA		Ambiguous (Mesic)
	137	0.84834								Wet
Shannon	2	0.000981	1.7883	0.1711	2.6721	2	0.2629	NA		Ambiguous (Mesic)
	137	0.037557								Wet
