## Supplementary Table 6 for "Plant host identity drives *Andropogon gerardii* rhizobiome assembly strategies under increasing abiotic stress"

### Sheet: Alpha_Diversity_Local_Soil
index	Sobs	Shannon	Faith
AL1-P1-S1-16s_S25	424	8.39264	35.777
AL1-P2-S1-16s_S26	375	8.1971	36.7378
AL1-P3-S2-16s_S27	NA	NA	NA
AL1-P4-S1-16s_S28	348	8.08721	32.8152
AL1-P5-S1-16s_S29	NA	NA	NA
AL1-P6-S1-16s_S30	364	8.20455	33.099
CO1-P1-S1-16s_S42	504	8.65837	44.1469
CO1-P2-S1-16s_S43	553	8.80102	46.6431
CO1-P3-S1-16s_S44	471	8.50376	46.5901
CO1-P4-S1-16s_S45	525	8.65794	48.8312
CO1-P5-S1-16s_S46	412	8.32574	37.3172
CO1-P6-S1-16s_S47	535	8.73674	44.9257
IA1-P1-S1-16s_S1	590	8.84722	50.5906
IA1-P2-S1-16s_S2	596	8.86913	49.2613
IA1-P3-S1-16s_S3	639	8.96386	49.1498
IA1-P4-S1-16s_S4	559	8.77887	45.9984
IA1-P5-S1-16s_S5	555	8.79434	43.8537
IA1-P6-S1-16s_S6	550	8.77377	47.299
IL1-P1-S1-16s_S78	384	8.18064	42.1542
IL1-P2-S1-16s_S79	383	8.15966	42.5852
IL1-P3-S1-16s_S80	631	8.93398	58.1436
IL1-P4-S1-16s_S81	592	8.85171	56.1481
IL1-P5-S1-16s_S82	572	8.73154	60.2543
IL1-P6-S1-16s_S83	451	8.37635	45.5698
IN1-P1-S1-16s_S19	646	8.9515	62.8685
IN1-P2-S1-16s_S20	550	8.7811	49.4602
IN1-P3-S1-16s_S21	623	8.93374	52.2287
IN1-P4-S1-16s_S22	570	8.8178	50.6437
IN1-P5-S1-16s_S23	536	8.69935	50.605
IN1-P6-S1-16s_S24	476	8.54975	44.8609
KS1-P1-S1-16s_S109	384	8.20317	37.5266
KS1-P2-S1-16s_S110	NA	NA	NA
KS1-P3-S1-16s_S111	NA	NA	NA
KS1-P4-S1-16s_S112	516	8.66171	43.6708
KS1-P5-S1-16s_S113	552	8.75791	49.3178
KS1-P6-S1-16s_S114	590	8.84668	46.4572
KS2-P1-S1-16s_S127	NA	NA	NA
KS2-P2-S1-16s_S128	346	8.04314	37.5844
KS2-P3-S1-16s_S129	348	8.05283	38.9055
KS2-P4-S1-16s_S130	384	8.16202	39.6811
KS2-P5-S1-16s_S131	312	7.84672	35.3297
KS2-P6-S1-16s_S132	NA	NA	NA
LA1-P1-S1-16s_S54	500	8.63016	49.5732
LA1-P2-S1-16s_S55	461	8.46506	44.2812
LA1-P3-S1-16s_S56	355	8.13648	36.4783
LA1-P4-S1-16s_S57	NA	NA	NA
LA1-P5-S2-16s_S58	372	8.1736	40.782
LA1-P6-S2-16s_S59	NA	NA	NA
MI1-P1-S1-16s_S7	616	8.84828	61.2758
MI1-P2-S1-16s_S8	567	8.73159	59.755
MI1-P3-S1-16s_S9	449	8.40845	46.5437
MI1-P4-S1-16s_S10	457	8.37221	56.7424
MI1-P5-S2-16s_S11	417	8.33261	43.9544
MI1-P6-S2-16s_S12	435	8.29617	51.293
MN1-P1-S1-16s_S151	400	8.20816	41.3749
MN1-P2-S1-16s_S152	382	8.10912	43.9512
MN1-P3-S1-16s_S153	474	8.48734	46.8637
MN1-P4-S1-16s_S154	509	8.58288	49.3142
MN1-P5-S1-16s_S155	397	8.25325	43.4775
MN1-P6-S1-16s_S156	387	8.18955	40.391
MO1-P1-S1-16s_S90	592	8.85063	51.2197
MO1-P2-S1-16s_S91	531	8.61568	48.3768
MO1-P3-S1-16s_S93	546	8.69054	52.0023
MO1-P4-S1-16s_S94	481	8.47987	49.6484
MO1-P5-S1-16s_S95	470	8.51044	43.4543
MO1-P6-S1-16s_S96	526	8.64818	48.087
MS1-P1-S1-16s_S31	NA	NA	NA
MS1-P2-S1-16s_S32	NA	NA	NA
MS1-P3-S1-16s_S157	NA	NA	NA
MS1-P4-S1-16s_S33	542	8.66495	55.1008
MS1-P5-S1-16s_S34	390	8.21276	39.9262
MS1-P6-S1-16s_S35	544	8.68251	59.0882
MT1-P1-S1-16s_S139	409	8.2672	40.3903
MT1-P2-S1-16s_S140	395	8.17638	39.3416
MT1-P3-S1-16s_S141	433	8.35279	47.0789
MT1-P4-S1-16s_S142	416	8.25458	48.7193
MT1-P5-S1-16s_S143	453	8.37085	46.6644
MT1-P6-S1-16s_S144	453	8.3548	50.2113
NC1-P1-S1-16s_S66	1022	9.63421	76.4121
NC1-P2-S1-16s_S67	836	9.34373	63.727
NC1-P3-S1-16s_S68	502	8.63151	48.2213
NC1-P4-S1-16s_S69	509	8.6374	48.8507
NC1-P5-S1-16s_S70	566	8.79622	52.9496
NC1-P6-S1-16s_S71	578	8.81857	55.1201
ND1-P1-S1-16s_S145	479	8.50633	49.3554
ND1-P2-S1-16s_S146	492	8.54531	47.6974
ND1-P3-S1-16s_S147	436	8.34935	49.3582
ND1-P4-S1-16s_S148	455	8.43859	43.4372
ND1-P5-S1-16s_S149	454	8.40698	45.6619
ND1-P6-S1-16s_S150	408	8.23895	41.8434
NE1-P1-S1-16s_S115	541	8.6816	51.3064
NE1-P2-S1-16s_S116	433	8.37737	42.6369
NE1-P3-S1-16s_S117	640	8.97538	53.6922
NE1-P4-S1-16s_S118	588	8.84829	48.2976
NE1-P5-S1-16s_S119	512	8.65535	46.0077
NE1-P6-S1-16s_S120	374	8.179	38.803
NE2-P1-S1-16s_S133	322	7.94892	34.7931
NE2-P2-S1-16s_S134	384	8.23357	37.9965
NE2-P3-S1-16s_S135	398	8.24957	39.7661
NE2-P4-S1-16s_S136	443	8.43666	41.449
NE2-P5-S1-16s_S137	403	8.34452	36.2575
NE2-P6-S1-16s_S138	529	8.69192	48.5844
NM1-P1-S1-16s_S36	425	8.33185	41.9341
NM1-P2-S1-16s_S37	461	8.44414	43.4278
NM1-P3-S1-16s_S38	431	8.28521	47.5672
NM1-P4-S1-16s_S39	421	8.20441	37.8615
NM1-P5-S1-16s_S40	486	8.51908	42.9464
NM1-P6-S1-16s_S41	423	8.34516	41.7592
OK1-P1-S2-16s_S48	431	8.28731	47.7256
OK1-P2-S2-16s_S49	498	8.50183	53.9455
OK1-P3-S1-16s_S50	430	8.29477	46.2511
OK1-P4-S1-16s_S51	394	8.18281	44.6156
OK1-P5-S1-16s_S52	354	8.0373	42.7167
OK1-P6-S1-16s_S53	494	8.45869	52.1003
SC1-P1-S1-16s_S97	536	8.61945	59.5853
SC1-P2-S1-16s_S98	537	8.65144	55.1495
SC1-P3-S1-16s_S99	504	8.60919	51.586
SC1-P4-S1-16s_S100	480	8.49668	51.727
SC1-P5-S1-16s_S101	603	8.83984	60.8759
SC1-P6-S1-16s_S102	478	8.51747	48.4117
SD1-P1-S1-16s_S121	419	8.25412	44.7688
SD1-P2-S1-16s_S122	406	8.22265	42.4892
SD1-P3-S1-16s_S123	NA	NA	NA
SD1-P4-S1-16s_S124	NA	NA	NA
SD1-P5-S1-16s_S125	321	7.90619	35.5814
SD1-P6-S1-16s_S126	NA	NA	NA
TX1-P1-S1-16s_S60	NA	NA	NA
TX1-P2-S1-16s_S61	NA	NA	NA
TX1-P3-S1-16s_S62	NA	NA	NA
TX1-P4-S1-16s_S63	NA	NA	NA
TX1-P5-S1-16s_S64	425	8.29455	46.9044
TX1-P6-S1-16s_S65	922	9.42915	80.1752
TX2-P1-S1-16s_S72	378	8.14354	36.0393
TX2-P2-S1-16s_S73	381	8.12747	40.7551
TX2-P3-S1-16s_S74	458	8.38202	42.104
TX2-P4-S1-16s_S75	422	8.29898	50.4481
TX2-P5-S1-16s_S76	374	8.14234	44.0901
TX2-P6-S2-16s_S77	417	8.31217	43.289
TX3-P1-S1-16s_S84	457	8.46021	45.2981
TX3-P2-S1-16s_S85	554	8.73722	52.5035
TX3-P3-S1-16s_S86	481	8.51147	49.9017
TX3-P4-S1-16s_S87	447	8.3918	46.4184
TX3-P5-S1-16s_S88	553	8.80035	48.8231
TX3-P6-S1-16s_S89	581	8.80153	54.4039
WI1-P1-S1-16s_S13	389	8.23893	42.2594
WI1-P2-S1-16s_S14	404	8.23987	43.9522
WI1-P3-S1-16s_S15	481	8.53316	47.7168
WI1-P4-S2-16s_S16	393	8.28098	37.4706
WI1-P5-S1-16s_S17	637	8.99043	52.0855
WI1-P6-S1-16s_S18	611	8.93375	51.0026

### Sheet: Alpha_Diversity_Rhizobiome
SampleID	Faith	Shannon	Sobs
AL1-P1_S27	44.4076	8.13943	384
AL1-P2_S28	48.3296	8.68313	534
AL1-P4_S30	56.6445	8.66834	549
AL1-P5_S31	45.9948	8.57122	505
AL1-P6_S32	41.0356	8.52031	484
CO1-P1_S42	74.1692	9.52429	960
CO1-P2_S43	84.3772	9.63553	1051
CO1-P3_S44	81.0241	9.46932	934
CO1-P4_S45	81.5594	9.3893	902
CO1-P5_S46	52.1343	8.72827	567
CO1-P6_S47	76.8589	9.43617	928
IA1-P1_S1	93.7158	9.80717	1166
IA1-P2_S9	56.0492	8.55125	509
IA1-P3_S10	53.0656	8.56876	520
IA1-P4_S11	56.0972	8.64598	541
IA1-P5_S12	53.8982	8.48393	491
IA1-P6_S13	48.8885	8.33119	435
IL1-P1_S75	79.261	9.49159	955
IL1-P2_S76	75.2314	9.10747	770
IL1-P3_S77	75.3958	9.25976	819
IL1-P4_S78	76.01	9.13973	795
IL1-P5_S79	71.0308	8.62367	690
IL1-P6_S80	56.8529	8.36106	466
IN1-P1_S23	97.1772	9.56634	1016
IN1-P2_S5	78.7396	9.28081	859
IN1-P3_S24	79.272	9.29066	850
IN1-P4_S6	96.3985	9.74879	1199
IN1-P5_S25	70.9164	8.99779	699
IN1-P6_S26	62.137	8.79642	597
KS1-P1_S103	80.2322	9.29823	850
KS1-P2_S104	70.0609	9.12558	754
KS1-P3_S105	57.6817	8.89155	623
KS1-P4_S106	61.7701	8.64257	544
KS1-P5_S107	63.0647	8.82467	611
KS1-P6_S108	55.2907	8.39338	474
KS2-P1_S121	69.8026	8.72693	644
KS2-P2_S122	59.4999	8.69622	582
KS2-P3_S123	66.5378	8.73335	615
KS2-P4_S124	67.8796	8.77971	624
KS2-P5_S125	59.4936	8.52452	513
KS2-P6_S126	50.932	8.39281	454
LA1-P1_S54	67.8117	8.96971	685
LA1-P2_S55	67.0983	8.99924	708
LA1-P6_S56	61.1727	8.7102	619
MI1-P1_S14	67.1363	8.41608	518
MI1-P2_S15	66.2326	8.61848	561
MI1-P3_S16	50.609	8.29307	431
MI1-P4_S17	97.4446	9.46223	974
MI1-P5_S2	98.2099	9.27203	898
MI1-P6_S18	96.3149	9.25455	913
MN1-P1_S145	74.0524	9.12905	770
MN1-P2_S146	77.6887	9.20049	815
MN1-P3_S147	77.9898	9.28158	848
MN1-P4_S148	68.9055	9.05651	723
MN1-P5_S149	65.1703	9.06686	729
MN1-P6_S150	71.7131	9.05264	727
MO1-P1_S87	71.6329	9.06365	744
MO1-P2_S88	59.0577	8.79209	618
MO1-P3_S89	75.7269	9.30295	863
MO1-P4_S90	70.1962	9.08357	748
MO1-P5_S7	63.0452	9.07009	708
MO1-P6_S91	67.8811	9.16186	769
MS1-P1_S33	87.176	9.30162	861
MS1-P2_S34	83.6593	9.20836	826
MS1-P3_S35	81.6944	9.2191	803
MS1-P4_S36	82.8594	9.21957	833
MS1-P5_S37	74.315	8.98678	701
MS1-P6_S38	91.6168	9.4441	945
MT1-P1_S133	56.4667	8.7737	614
MT1-P2_S134	68.5015	8.88422	671
MT1-P3_S135	73.9142	8.92616	690
MT1-P4_S136	65.5574	8.69429	601
MT1-P5_S137	82.8407	9.4119	917
MT1-P6_S138	76.4433	9.27612	834
NC1-P1_S63	51.5639	8.5806	513
NC1-P2_S64	56.3232	8.58445	507
NC1-P3_S65	75.8413	9.39253	885
NC1-P4_S66	106.771	10.0631	1407
NC1-P5_S67	77.0273	8.99493	876
NC1-P6_S68	84.8943	9.26203	844
ND1-P1_S139	88.5273	9.53901	992
ND1-P2_S140	80.9076	9.13833	786
ND1-P3_S141	65.205	8.8129	610
ND1-P4_S142	89.0821	9.78756	1130
ND1-P5_S143	78.0067	9.28784	849
ND1-P6_S144	70.33	9.09848	741
NE1-P1_S109	66.1333	8.86469	637
NE1-P2_S110	52.9532	8.65837	541
NE1-P5_S113	68.4143	9.14829	763
NE1-P6_S114	78.4838	9.14666	780
NE2-P1_S127	64.079	8.79179	608
NE2-P2_S128	56.3256	8.69204	552
NE2-P3_S129	63.5682	8.89565	651
NE2-P4_S130	61.754	9.07752	705
NE2-P5_S131	67.2683	8.99691	686
NE2-P6_S132	66.4561	8.95898	685
NM1-P2_S39	77.6103	9.1817	802
NM1-P3_S40	70.3592	9.10865	755
NM1-P6_S41	76.0013	9.28956	882
OK1-P1_S48	80.0454	8.97228	784
OK1-P2_S49	76.4709	9.1087	793
OK1-P3_S50	79.7348	9.22018	822
OK1-P4_S51	72.7275	9.30013	844
OK1-P5_S52	68.7742	9.02734	711
OK1-P6_S53	76.1862	9.0046	755
SC1-P1_S92	93.7695	9.27568	876
SC1-P2_S93	80.4686	9.01596	742
SC1-P3_S94	128.159	9.50802	1173
SC1-P4_S95	79.6527	9.19782	801
SC1-P5_S96	82.1952	9.23757	816
SC1-P6_S97	78.0032	9.1326	764
SD1-P1_S115	84.585	9.22135	837
SD1-P2_S116	77.8497	9.09455	756
SD1-P3_S117	71.2556	9.10787	731
SD1-P4_S118	73.4044	9.05587	753
SD1-P5_S119	63.974	8.95775	671
SD1-P6_S120	70.6843	9.08384	735
TX1-P1_S57	67.1214	8.63995	575
TX1-P2_S58	66.7008	8.69119	577
TX1-P3_S59	67.3504	8.60746	575
TX1-P4_S60	64.2139	8.41509	506
TX1-P5_S61	85.9646	8.82822	649
TX1-P6_S62	64.9751	8.4788	525
TX2-P1_S69	64.7912	8.73862	704
TX2-P2_S70	45.6829	7.23298	464
TX2-P3_S71	58.3885	9.05386	756
TX2-P4_S72	58.1675	8.7394	586
TX2-P5_S73	65.8712	8.34295	668
TX2-P6_S74	70.3275	9.04444	765
TX3-P1_S81	67.2249	8.66247	732
TX3-P2_S82	80.9324	9.20551	897
TX3-P3_S83	74.3419	9.12718	797
TX3-P4_S84	68.8462	8.65003	706
TX3-P5_S85	81.9348	9.15951	871
TX3-P6_S86	72.0843	8.85553	774
WI1-P2_S20	72.6029	9.24401	834
WI1-P3_S3	75.2593	8.90573	666
WI1-P4_S4	60.5135	9.24638	774
WI1-P5_S21	67.7724	9.15335	752
WI1-P6_S22	72.239	9.19676	770
