## Supplementary Table 7 for "Plant host identity drives *Andropogon gerardii* rhizobiome assembly strategies under increasing abiotic stress"

### Sheet: pH_Alpha_Diversity
Type	Perameter	group1	group2	n1	n2	p	p.signif	p.adj	p.adj.signif
Rhizobiome	Shannon	5.5-6	6-6.5	46	24	0.381	ns	0.575	ns
Rhizobiome	Shannon	5.5-6	6.5-7	46	21	0.189	ns	0.575	ns
Rhizobiome	Shannon	6-6.5	6.5-7	24	21	0.059	ns	0.575	ns
Rhizobiome	Shannon	5.5-6	7-7.5	46	3	0.348	ns	0.575	ns
Rhizobiome	Shannon	6-6.5	7-7.5	24	3	0.204	ns	0.575	ns
Rhizobiome	Shannon	6.5-7	7-7.5	21	3	0.73	ns	0.842	ns
Rhizobiome	Shannon	5.5-6	7.5-8	46	43	0.993	ns	0.993	ns
Rhizobiome	Shannon	6-6.5	7.5-8	24	43	0.383	ns	0.575	ns
Rhizobiome	Shannon	6.5-7	7.5-8	21	43	0.196	ns	0.575	ns
Rhizobiome	Shannon	7-7.5	7.5-8	3	43	0.35	ns	0.575	ns
Rhizobiome	Shannon	5.5-6	8-8.5	46	3	0.695	ns	0.842	ns
Rhizobiome	Shannon	6-6.5	8-8.5	24	3	0.983	ns	0.993	ns
Rhizobiome	Shannon	6.5-7	8-8.5	21	3	0.348	ns	0.575	ns
Rhizobiome	Shannon	7-7.5	8-8.5	3	3	0.332	ns	0.575	ns
Rhizobiome	Shannon	7.5-8	8-8.5	43	3	0.694	ns	0.842	ns
Soil	Shannon	5.5-6	6-6.5	43	20	0.0087	**	0.0653	ns
Soil	Shannon	5.5-6	6.5-7	43	24	0.0825	ns	0.177	ns
Soil	Shannon	6-6.5	6.5-7	20	24	0.365	ns	0.608	ns
Soil	Shannon	5.5-6	7-7.5	43	6	0.416	ns	0.624	ns
Soil	Shannon	6-6.5	7-7.5	20	6	0.0223	*	0.108	ns
Soil	Shannon	6.5-7	7-7.5	24	6	0.0815	ns	0.177	ns
Soil	Shannon	5.5-6	7.5-8	43	35	0.539	ns	0.674	ns
Soil	Shannon	6-6.5	7.5-8	20	35	0.0026	**	0.0389	*
Soil	Shannon	6.5-7	7.5-8	24	35	0.0288	*	0.108	ns
Soil	Shannon	7-7.5	7.5-8	6	35	0.627	ns	0.714	ns
Soil	Shannon	5.5-6	8-8.5	43	4	0.483	ns	0.658	ns
Soil	Shannon	6-6.5	8-8.5	20	4	0.0489	*	0.147	ns
Soil	Shannon	6.5-7	8-8.5	24	4	0.134	ns	0.252	ns
Soil	Shannon	7-7.5	8-8.5	6	4	0.985	ns	0.985	ns
Soil	Shannon	7.5-8	8-8.5	35	4	0.667	ns	0.714	ns
Rhizobiome	Faith	5.5-6	6-6.5	46	24	0.788	ns	0.909	ns
Rhizobiome	Faith	5.5-6	6.5-7	46	21	0.166	ns	0.89	ns
Rhizobiome	Faith	6-6.5	6.5-7	24	21	0.319	ns	0.89	ns
Rhizobiome	Faith	5.5-6	7-7.5	46	3	0.564	ns	0.89	ns
Rhizobiome	Faith	6-6.5	7-7.5	24	3	0.652	ns	0.89	ns
Rhizobiome	Faith	6.5-7	7-7.5	21	3	0.971	ns	0.988	ns
Rhizobiome	Faith	5.5-6	7.5-8	46	43	0.764	ns	0.909	ns
Rhizobiome	Faith	6-6.5	7.5-8	24	43	0.988	ns	0.988	ns
Rhizobiome	Faith	6.5-7	7.5-8	21	43	0.257	ns	0.89	ns
Rhizobiome	Faith	7-7.5	7.5-8	3	43	0.639	ns	0.89	ns
Rhizobiome	Faith	5.5-6	8-8.5	46	3	0.547	ns	0.89	ns
Rhizobiome	Faith	6-6.5	8-8.5	24	3	0.487	ns	0.89	ns
Rhizobiome	Faith	6.5-7	8-8.5	21	3	0.241	ns	0.89	ns
Rhizobiome	Faith	7-7.5	8-8.5	3	3	0.39	ns	0.89	ns
Rhizobiome	Faith	7.5-8	8-8.5	43	3	0.48	ns	0.89	ns
Soil	Faith	5.5-6	6-6.5	43	20	0.147	ns	0.304	ns
Soil	Faith	5.5-6	6.5-7	43	24	0.398	ns	0.543	ns
Soil	Faith	6-6.5	6.5-7	20	24	0.556	ns	0.595	ns
Soil	Faith	5.5-6	7-7.5	43	6	0.162	ns	0.304	ns
Soil	Faith	6-6.5	7-7.5	20	6	0.0323	*	0.227	ns
Soil	Faith	6.5-7	7-7.5	24	6	0.0718	ns	0.227	ns
Soil	Faith	5.5-6	7.5-8	43	35	0.236	ns	0.394	ns
Soil	Faith	6-6.5	7.5-8	20	35	0.019	*	0.227	ns
Soil	Faith	6.5-7	7.5-8	24	35	0.0684	ns	0.227	ns
Soil	Faith	7-7.5	7.5-8	6	35	0.441	ns	0.551	ns
Soil	Faith	5.5-6	8-8.5	43	4	0.264	ns	0.396	ns
Soil	Faith	6-6.5	8-8.5	20	4	0.0756	ns	0.227	ns
Soil	Faith	6.5-7	8-8.5	24	4	0.14	ns	0.304	ns
Soil	Faith	7-7.5	8-8.5	6	4	0.967	ns	0.967	ns
Soil	Faith	7.5-8	8-8.5	35	4	0.551	ns	0.595	ns
Rhizobiome	Sobs	5.5-6	6-6.5	46	24	0.315	ns	0.724	ns
Rhizobiome	Sobs	5.5-6	6.5-7	46	21	0.386	ns	0.724	ns
Rhizobiome	Sobs	6-6.5	6.5-7	24	21	0.108	ns	0.724	ns
Rhizobiome	Sobs	5.5-6	7-7.5	46	3	0.47	ns	0.734	ns
Rhizobiome	Sobs	6-6.5	7-7.5	24	3	0.265	ns	0.724	ns
Rhizobiome	Sobs	6.5-7	7-7.5	21	3	0.744	ns	0.797	ns
Rhizobiome	Sobs	5.5-6	7.5-8	46	43	0.649	ns	0.749	ns
Rhizobiome	Sobs	6-6.5	7.5-8	24	43	0.538	ns	0.734	ns
Rhizobiome	Sobs	6.5-7	7.5-8	21	43	0.223	ns	0.724	ns
Rhizobiome	Sobs	7-7.5	7.5-8	3	43	0.378	ns	0.724	ns
Rhizobiome	Sobs	5.5-6	8-8.5	46	3	0.5	ns	0.734	ns
Rhizobiome	Sobs	6-6.5	8-8.5	24	3	0.808	ns	0.808	ns
Rhizobiome	Sobs	6.5-7	8-8.5	21	3	0.308	ns	0.724	ns
Rhizobiome	Sobs	7-7.5	8-8.5	3	3	0.309	ns	0.724	ns
Rhizobiome	Sobs	7.5-8	8-8.5	43	3	0.609	ns	0.749	ns
Soil	Sobs	5.5-6	6-6.5	43	20	0.0293	*	0.17	ns
Soil	Sobs	5.5-6	6.5-7	43	24	0.26	ns	0.47	ns
Soil	Sobs	6-6.5	6.5-7	20	24	0.31	ns	0.47	ns
Soil	Sobs	5.5-6	7-7.5	43	6	0.43	ns	0.538	ns
Soil	Sobs	6-6.5	7-7.5	20	6	0.0452	*	0.17	ns
Soil	Sobs	6.5-7	7-7.5	24	6	0.168	ns	0.36	ns
Soil	Sobs	5.5-6	7.5-8	43	35	0.419	ns	0.538	ns
Soil	Sobs	6-6.5	7.5-8	20	35	0.00613	**	0.0919	ns
Soil	Sobs	6.5-7	7.5-8	24	35	0.0768	ns	0.23	ns
Soil	Sobs	7-7.5	7.5-8	6	35	0.718	ns	0.769	ns
Soil	Sobs	5.5-6	8-8.5	43	4	0.313	ns	0.47	ns
Soil	Sobs	6-6.5	8-8.5	20	4	0.0418	*	0.17	ns
Soil	Sobs	6.5-7	8-8.5	24	4	0.133	ns	0.331	ns
Soil	Sobs	7-7.5	8-8.5	6	4	0.775	ns	0.775	ns
Soil	Sobs	7.5-8	8-8.5	35	4	0.515	ns	0.594	ns

### Sheet: Precipitation _Alpha_Diversity
Type	Perameter	group1	group2	n1	n2	p	p.signif	p.adj	p.adj.signif
Rhizobiome	Shannon	6.5-7	7-7.5	9	12	0.0783	ns	0.188	ns
Rhizobiome	Shannon	6.5-7	8.5-9	9	6	0.869	ns	0.9	ns
Rhizobiome	Shannon	7-7.5	8.5-9	12	6	0.167	ns	0.308	ns
Rhizobiome	Shannon	6.5-7	9-9.5	9	6	0.000314	***	0.00952	**
Rhizobiome	Shannon	7-7.5	9-9.5	12	6	0.0208	*	0.0701	ns
Rhizobiome	Shannon	8.5-9	9-9.5	6	6	0.00157	**	0.0178	*
Rhizobiome	Shannon	6.5-7	9.5-10	9	12	0.0553	ns	0.144	ns
Rhizobiome	Shannon	7-7.5	9.5-10	12	12	0.863	ns	0.9	ns
Rhizobiome	Shannon	8.5-9	9.5-10	6	12	0.128	ns	0.265	ns
Rhizobiome	Shannon	9-9.5	9.5-10	6	12	0.0296	*	0.0916	ns
Rhizobiome	Shannon	6.5-7	10-10.5	9	6	0.264	ns	0.401	ns
Rhizobiome	Shannon	7-7.5	10-10.5	12	6	0.704	ns	0.81	ns
Rhizobiome	Shannon	8.5-9	10-10.5	6	6	0.384	ns	0.506	ns
Rhizobiome	Shannon	9-9.5	10-10.5	6	6	0.0199	*	0.0701	ns
Rhizobiome	Shannon	9.5-10	10-10.5	12	6	0.602	ns	0.731	ns
Rhizobiome	Shannon	6.5-7	11-11.5	9	6	0.0205	*	0.0701	ns
Rhizobiome	Shannon	7-7.5	11-11.5	12	6	0.365	ns	0.489	ns
Rhizobiome	Shannon	8.5-9	11-11.5	6	6	0.0486	*	0.13	ns
Rhizobiome	Shannon	9-9.5	11-11.5	6	6	0.217	ns	0.359	ns
Rhizobiome	Shannon	9.5-10	11-11.5	12	6	0.444	ns	0.561	ns
Rhizobiome	Shannon	10-10.5	11-11.5	6	6	0.266	ns	0.401	ns
Rhizobiome	Shannon	6.5-7	11.5-12	9	15	0.275	ns	0.401	ns
Rhizobiome	Shannon	7-7.5	11.5-12	12	15	0.41	ns	0.533	ns
Rhizobiome	Shannon	8.5-9	11.5-12	6	15	0.439	ns	0.561	ns
Rhizobiome	Shannon	9-9.5	11.5-12	6	15	0.00249	**	0.0206	*
Rhizobiome	Shannon	9.5-10	11.5-12	12	15	0.315	ns	0.446	ns
Rhizobiome	Shannon	10-10.5	11.5-12	6	15	0.789	ns	0.89	ns
Rhizobiome	Shannon	11-11.5	11.5-12	6	15	0.111	ns	0.247	ns
Rhizobiome	Shannon	6.5-7	12.5-13	9	24	0.00298	**	0.0226	*
Rhizobiome	Shannon	7-7.5	12.5-13	12	24	0.259	ns	0.401	ns
Rhizobiome	Shannon	8.5-9	12.5-13	6	24	0.0177	*	0.0701	ns
Rhizobiome	Shannon	9-9.5	12.5-13	6	24	0.0943	ns	0.215	ns
Rhizobiome	Shannon	9.5-10	12.5-13	12	24	0.351	ns	0.484	ns
Rhizobiome	Shannon	10-10.5	12.5-13	6	24	0.197	ns	0.345	ns
Rhizobiome	Shannon	11-11.5	12.5-13	6	24	0.908	ns	0.928	ns
Rhizobiome	Shannon	11.5-12	12.5-13	15	24	0.0302	*	0.0916	ns
Rhizobiome	Shannon	6.5-7	13-13.5	9	12	0.119	ns	0.253	ns
Rhizobiome	Shannon	7-7.5	13-13.5	12	12	0.823	ns	0.895	ns
Rhizobiome	Shannon	8.5-9	13-13.5	6	12	0.229	ns	0.372	ns
Rhizobiome	Shannon	9-9.5	13-13.5	6	12	0.0128	*	0.0619	ns
Rhizobiome	Shannon	9.5-10	13-13.5	12	12	0.692	ns	0.808	ns
Rhizobiome	Shannon	10-10.5	13-13.5	6	12	0.843	ns	0.9	ns
Rhizobiome	Shannon	11-11.5	13-13.5	6	12	0.277	ns	0.401	ns
Rhizobiome	Shannon	11.5-12	13-13.5	15	12	0.555	ns	0.683	ns
Rhizobiome	Shannon	12.5-13	13-13.5	24	12	0.166	ns	0.308	ns
Rhizobiome	Shannon	6.5-7	14-14.5	9	6	0.66	ns	0.78	ns
Rhizobiome	Shannon	7-7.5	14-14.5	12	6	0.273	ns	0.401	ns
Rhizobiome	Shannon	8.5-9	14-14.5	6	6	0.802	ns	0.89	ns
Rhizobiome	Shannon	9-9.5	14-14.5	6	6	0.00345	**	0.0241	*
Rhizobiome	Shannon	9.5-10	14-14.5	12	6	0.217	ns	0.359	ns
Rhizobiome	Shannon	10-10.5	14-14.5	6	6	0.534	ns	0.666	ns
Rhizobiome	Shannon	11-11.5	14-14.5	6	6	0.0843	ns	0.197	ns
Rhizobiome	Shannon	11.5-12	14-14.5	15	6	0.635	ns	0.76	ns
Rhizobiome	Shannon	12.5-13	14-14.5	24	6	0.0391	*	0.115	ns
Rhizobiome	Shannon	13-13.5	14-14.5	12	6	0.36	ns	0.489	ns
Rhizobiome	Shannon	6.5-7	15-15.5	9	6	0.000164	***	0.00747	**
Rhizobiome	Shannon	7-7.5	15-15.5	12	6	0.0126	*	0.0619	ns
Rhizobiome	Shannon	8.5-9	15-15.5	6	6	0.000915	***	0.0173	*
Rhizobiome	Shannon	9-9.5	15-15.5	6	6	0.87	ns	0.9	ns
Rhizobiome	Shannon	9.5-10	15-15.5	12	6	0.0184	*	0.0701	ns
Rhizobiome	Shannon	10-10.5	15-15.5	6	6	0.0129	*	0.0619	ns
Rhizobiome	Shannon	11-11.5	15-15.5	6	6	0.163	ns	0.308	ns
Rhizobiome	Shannon	11.5-12	15-15.5	15	6	0.00133	**	0.0173	*
Rhizobiome	Shannon	12.5-13	15-15.5	24	6	0.0607	ns	0.153	ns
Rhizobiome	Shannon	13-13.5	15-15.5	12	6	0.0076	**	0.0461	*
Rhizobiome	Shannon	14-14.5	15-15.5	6	6	0.00208	**	0.0206	*
Rhizobiome	Shannon	6.5-7	16.5-17	9	8	0.000141	***	0.00747	**
Rhizobiome	Shannon	7-7.5	16.5-17	12	8	0.015	*	0.0684	ns
Rhizobiome	Shannon	8.5-9	16.5-17	6	8	0.000993	***	0.0173	*
Rhizobiome	Shannon	9-9.5	16.5-17	6	8	0.933	ns	0.944	ns
Rhizobiome	Shannon	9.5-10	16.5-17	12	8	0.0225	*	0.073	ns
Rhizobiome	Shannon	10-10.5	16.5-17	6	8	0.0162	*	0.0701	ns
Rhizobiome	Shannon	11-11.5	16.5-17	6	8	0.216	ns	0.359	ns
Rhizobiome	Shannon	11.5-12	16.5-17	15	8	0.00125	**	0.0173	*
Rhizobiome	Shannon	12.5-13	16.5-17	24	8	0.0785	ns	0.188	ns
Rhizobiome	Shannon	13-13.5	16.5-17	12	8	0.00869	**	0.0494	*
Rhizobiome	Shannon	14-14.5	16.5-17	6	8	0.00237	**	0.0206	*
Rhizobiome	Shannon	15-15.5	16.5-17	6	8	0.796	ns	0.89	ns
Rhizobiome	Shannon	6.5-7	17-17.5	9	12	0.00495	**	0.0321	*
Rhizobiome	Shannon	7-7.5	17-17.5	12	12	0.243	ns	0.388	ns
Rhizobiome	Shannon	8.5-9	17-17.5	6	12	0.0204	*	0.0701	ns
Rhizobiome	Shannon	9-9.5	17-17.5	6	12	0.169	ns	0.308	ns
Rhizobiome	Shannon	9.5-10	17-17.5	12	12	0.319	ns	0.446	ns
Rhizobiome	Shannon	10-10.5	17-17.5	6	12	0.183	ns	0.326	ns
Rhizobiome	Shannon	11-11.5	17-17.5	6	12	0.961	ns	0.961	ns
Rhizobiome	Shannon	11.5-12	17-17.5	15	12	0.0411	*	0.115	ns
Rhizobiome	Shannon	12.5-13	17-17.5	24	12	0.826	ns	0.895	ns
Rhizobiome	Shannon	13-13.5	17-17.5	12	12	0.165	ns	0.308	ns
Rhizobiome	Shannon	14-14.5	17-17.5	6	12	0.0416	*	0.115	ns
Rhizobiome	Shannon	15-15.5	17-17.5	6	12	0.118	ns	0.253	ns
Rhizobiome	Shannon	16.5-17	17-17.5	8	12	0.159	ns	0.308	ns
Soil	Shannon	6.5-7	7-7.5	12	9	0.0249	*	0.0612	ns
Soil	Shannon	6.5-7	8.5-9	12	6	0.566	ns	0.661	ns
Soil	Shannon	7-7.5	8.5-9	9	6	0.178	ns	0.27	ns
Soil	Shannon	6.5-7	9-9.5	12	4	0.00149	**	0.00679	**
Soil	Shannon	7-7.5	9-9.5	9	4	0.148	ns	0.235	ns
Soil	Shannon	8.5-9	9-9.5	6	4	0.0152	*	0.0419	*
Soil	Shannon	6.5-7	9.5-10	12	12	0.0848	ns	0.155	ns
Soil	Shannon	7-7.5	9.5-10	9	12	0.509	ns	0.613	ns
Soil	Shannon	8.5-9	9.5-10	6	12	0.4	ns	0.499	ns
Soil	Shannon	9-9.5	9.5-10	4	12	0.0453	*	0.0937	ns
Soil	Shannon	6.5-7	10-10.5	12	6	0.121	ns	0.204	ns
Soil	Shannon	7-7.5	10-10.5	9	6	0.676	ns	0.751	ns
Soil	Shannon	8.5-9	10-10.5	6	6	0.394	ns	0.498	ns
Soil	Shannon	9-9.5	10-10.5	4	6	0.092	ns	0.164	ns
Soil	Shannon	9.5-10	10-10.5	12	6	0.886	ns	0.906	ns
Soil	Shannon	6.5-7	11-11.5	12	6	0.91	ns	0.92	ns
Soil	Shannon	7-7.5	11-11.5	9	6	0.0469	*	0.0949	ns
Soil	Shannon	8.5-9	11-11.5	6	6	0.552	ns	0.653	ns
Soil	Shannon	9-9.5	11-11.5	4	6	0.00333	**	0.013	*
Soil	Shannon	9.5-10	11-11.5	12	6	0.128	ns	0.212	ns
Soil	Shannon	10-10.5	11-11.5	6	6	0.149	ns	0.235	ns
Soil	Shannon	6.5-7	11.5-12	12	18	0.0744	ns	0.144	ns
Soil	Shannon	7-7.5	11.5-12	9	18	7.7e-05	****	0.000778	***
Soil	Shannon	8.5-9	11.5-12	6	18	0.0443	*	0.0937	ns
Soil	Shannon	9-9.5	11.5-12	4	18	1.02e-05	****	0.000217	***
Soil	Shannon	9.5-10	11.5-12	12	18	0.000324	***	0.00197	**
Soil	Shannon	10-10.5	11.5-12	6	18	0.00257	**	0.0106	*
Soil	Shannon	11-11.5	11.5-12	6	18	0.195	ns	0.286	ns
Soil	Shannon	6.5-7	12.5-13	12	22	0.0263	*	0.0619	ns
Soil	Shannon	7-7.5	12.5-13	9	22	1.19e-05	****	0.000217	***
Soil	Shannon	8.5-9	12.5-13	6	22	0.019	*	0.0509	ns
Soil	Shannon	9-9.5	12.5-13	4	22	2.6e-06	****	0.000118	***
Soil	Shannon	9.5-10	12.5-13	12	22	4.68e-05	****	0.000532	***
Soil	Shannon	10-10.5	12.5-13	6	22	0.000778	***	0.00393	**
Soil	Shannon	11-11.5	12.5-13	6	22	0.106	ns	0.185	ns
Soil	Shannon	11.5-12	12.5-13	18	22	0.668	ns	0.75	ns
Soil	Shannon	6.5-7	13-13.5	12	12	0.00699	**	0.0212	*
Soil	Shannon	7-7.5	13-13.5	9	12	4.44e-06	****	0.000135	***
Soil	Shannon	8.5-9	13-13.5	6	12	0.00569	**	0.0185	*
Soil	Shannon	9-9.5	13-13.5	4	12	8.73e-07	****	7.94e-05	****
Soil	Shannon	9.5-10	13-13.5	12	12	1.72e-05	****	0.00026	***
Soil	Shannon	10-10.5	13-13.5	6	12	0.000227	***	0.00158	**
Soil	Shannon	11-11.5	13-13.5	6	12	0.0354	*	0.0805	ns
Soil	Shannon	11.5-12	13-13.5	18	12	0.23	ns	0.33	ns
Soil	Shannon	12.5-13	13-13.5	22	12	0.385	ns	0.493	ns
Soil	Shannon	6.5-7	14-14.5	12	6	0.261	ns	0.36	ns
Soil	Shannon	7-7.5	14-14.5	9	6	0.00358	**	0.013	*
Soil	Shannon	8.5-9	14-14.5	6	6	0.142	ns	0.231	ns
Soil	Shannon	9-9.5	14-14.5	4	6	0.000244	***	0.00158	**
Soil	Shannon	9.5-10	14-14.5	12	6	0.0121	*	0.0344	*
Soil	Shannon	10-10.5	14-14.5	6	6	0.0214	*	0.0557	ns
Soil	Shannon	11-11.5	14-14.5	6	6	0.38	ns	0.493	ns
Soil	Shannon	11.5-12	14-14.5	18	6	0.823	ns	0.86	ns
Soil	Shannon	12.5-13	14-14.5	22	6	0.599	ns	0.682	ns
Soil	Shannon	13-13.5	14-14.5	12	6	0.269	ns	0.365	ns
Soil	Shannon	6.5-7	15-15.5	12	2	0.0452	*	0.0937	ns
Soil	Shannon	7-7.5	15-15.5	9	2	0.00146	**	0.00679	**
Soil	Shannon	8.5-9	15-15.5	6	2	0.0265	*	0.0619	ns
Soil	Shannon	9-9.5	15-15.5	4	2	0.000132	***	0.00109	**
Soil	Shannon	9.5-10	15-15.5	12	2	0.00379	**	0.0133	*
Soil	Shannon	10-10.5	15-15.5	6	2	0.00515	**	0.0174	*
Soil	Shannon	11-11.5	15-15.5	6	2	0.0706	ns	0.14	ns
Soil	Shannon	11.5-12	15-15.5	18	2	0.243	ns	0.34	ns
Soil	Shannon	12.5-13	15-15.5	22	2	0.319	ns	0.427	ns
Soil	Shannon	13-13.5	15-15.5	12	2	0.578	ns	0.666	ns
Soil	Shannon	14-14.5	15-15.5	6	2	0.232	ns	0.33	ns
Soil	Shannon	6.5-7	16.5-17	12	8	0.0772	ns	0.146	ns
Soil	Shannon	7-7.5	16.5-17	9	8	0.699	ns	0.767	ns
Soil	Shannon	8.5-9	16.5-17	6	8	0.332	ns	0.438	ns
Soil	Shannon	9-9.5	16.5-17	4	8	0.0849	ns	0.155	ns
Soil	Shannon	9.5-10	16.5-17	12	8	0.82	ns	0.86	ns
Soil	Shannon	10-10.5	16.5-17	6	8	0.952	ns	0.952	ns
Soil	Shannon	11-11.5	16.5-17	6	8	0.11	ns	0.189	ns
Soil	Shannon	11.5-12	16.5-17	18	8	0.000671	***	0.00359	**
Soil	Shannon	12.5-13	16.5-17	22	8	0.000145	***	0.0011	**
Soil	Shannon	13-13.5	16.5-17	12	8	4.49e-05	****	0.000532	***
Soil	Shannon	14-14.5	16.5-17	6	8	0.012	*	0.0344	*
Soil	Shannon	15-15.5	16.5-17	2	8	0.00344	**	0.013	*
Soil	Shannon	6.5-7	17-17.5	12	9	0.153	ns	0.236	ns
Soil	Shannon	7-7.5	17-17.5	9	9	0.437	ns	0.538	ns
Soil	Shannon	8.5-9	17-17.5	6	9	0.512	ns	0.613	ns
Soil	Shannon	9-9.5	17-17.5	4	9	0.0407	*	0.0904	ns
Soil	Shannon	9.5-10	17-17.5	12	9	0.865	ns	0.894	ns
Soil	Shannon	10-10.5	17-17.5	6	9	0.781	ns	0.836	ns
Soil	Shannon	11-11.5	17-17.5	6	9	0.193	ns	0.286	ns
Soil	Shannon	11.5-12	17-17.5	18	9	0.00178	**	0.00772	**
Soil	Shannon	12.5-13	17-17.5	22	9	0.0004	***	0.00227	**
Soil	Shannon	13-13.5	17-17.5	12	9	0.000119	***	0.00109	**
Soil	Shannon	14-14.5	17-17.5	6	9	0.0247	*	0.0612	ns
Soil	Shannon	15-15.5	17-17.5	2	9	0.00615	**	0.0193	*
Soil	Shannon	16.5-17	17-17.5	8	9	0.713	ns	0.772	ns
Rhizobiome	Faith	6.5-7	7-7.5	9	12	0.59	ns	0.735	ns
Rhizobiome	Faith	6.5-7	8.5-9	9	6	0.539	ns	0.709	ns
Rhizobiome	Faith	7-7.5	8.5-9	12	6	0.262	ns	0.451	ns
Rhizobiome	Faith	6.5-7	9-9.5	9	6	0.0431	*	0.145	ns
Rhizobiome	Faith	7-7.5	9-9.5	12	6	0.096	ns	0.23	ns
Rhizobiome	Faith	8.5-9	9-9.5	6	6	0.0166	*	0.0658	ns
Rhizobiome	Faith	6.5-7	9.5-10	9	12	0.176	ns	0.373	ns
Rhizobiome	Faith	7-7.5	9.5-10	12	12	0.378	ns	0.563	ns
Rhizobiome	Faith	8.5-9	9.5-10	6	12	0.0669	ns	0.19	ns
Rhizobiome	Faith	9-9.5	9.5-10	6	12	0.342	ns	0.544	ns
Rhizobiome	Faith	6.5-7	10-10.5	9	6	0.902	ns	0.922	ns
Rhizobiome	Faith	7-7.5	10-10.5	12	6	0.545	ns	0.709	ns
Rhizobiome	Faith	8.5-9	10-10.5	6	6	0.654	ns	0.773	ns
Rhizobiome	Faith	9-9.5	10-10.5	6	6	0.0501	ns	0.158	ns
Rhizobiome	Faith	9.5-10	10-10.5	12	6	0.186	ns	0.383	ns
Rhizobiome	Faith	6.5-7	11-11.5	9	6	0.472	ns	0.651	ns
Rhizobiome	Faith	7-7.5	11-11.5	12	6	0.218	ns	0.398	ns
Rhizobiome	Faith	8.5-9	11-11.5	6	6	0.923	ns	0.934	ns
Rhizobiome	Faith	9-9.5	11-11.5	6	6	0.0129	*	0.056	ns
Rhizobiome	Faith	9.5-10	11-11.5	12	6	0.0522	ns	0.158	ns
Rhizobiome	Faith	10-10.5	11-11.5	6	6	0.586	ns	0.735	ns
Rhizobiome	Faith	6.5-7	11.5-12	9	15	0.74	ns	0.832	ns
Rhizobiome	Faith	7-7.5	11.5-12	12	15	0.8	ns	0.847	ns
Rhizobiome	Faith	8.5-9	11.5-12	6	15	0.338	ns	0.544	ns
Rhizobiome	Faith	9-9.5	11.5-12	6	15	0.0547	ns	0.16	ns
Rhizobiome	Faith	9.5-10	11.5-12	12	15	0.237	ns	0.424	ns
Rhizobiome	Faith	10-10.5	11.5-12	6	15	0.672	ns	0.784	ns
Rhizobiome	Faith	11-11.5	11.5-12	6	15	0.284	ns	0.478	ns
Rhizobiome	Faith	6.5-7	12.5-13	9	24	0.0768	ns	0.212	ns
Rhizobiome	Faith	7-7.5	12.5-13	12	24	0.197	ns	0.389	ns
Rhizobiome	Faith	8.5-9	12.5-13	6	24	0.027	*	0.0981	ns
Rhizobiome	Faith	9-9.5	12.5-13	6	24	0.407	ns	0.581	ns
Rhizobiome	Faith	9.5-10	12.5-13	12	24	0.783	ns	0.847	ns
Rhizobiome	Faith	10-10.5	12.5-13	6	24	0.0974	ns	0.23	ns
Rhizobiome	Faith	11-11.5	12.5-13	6	24	0.0198	*	0.0751	ns
Rhizobiome	Faith	11.5-12	12.5-13	15	24	0.093	ns	0.23	ns
Rhizobiome	Faith	6.5-7	13-13.5	9	12	0.838	ns	0.877	ns
Rhizobiome	Faith	7-7.5	13-13.5	12	12	0.717	ns	0.816	ns
Rhizobiome	Faith	8.5-9	13-13.5	6	12	0.409	ns	0.581	ns
Rhizobiome	Faith	9-9.5	13-13.5	6	12	0.0506	ns	0.158	ns
Rhizobiome	Faith	9.5-10	13-13.5	12	12	0.214	ns	0.398	ns
Rhizobiome	Faith	10-10.5	13-13.5	6	12	0.757	ns	0.84	ns
Rhizobiome	Faith	11-11.5	13-13.5	6	12	0.349	ns	0.544	ns
Rhizobiome	Faith	11.5-12	13-13.5	15	12	0.897	ns	0.922	ns
Rhizobiome	Faith	12.5-13	13-13.5	24	12	0.0884	ns	0.23	ns
Rhizobiome	Faith	6.5-7	14-14.5	9	6	0.0129	*	0.056	ns
Rhizobiome	Faith	7-7.5	14-14.5	12	6	0.00214	**	0.0135	*
Rhizobiome	Faith	8.5-9	14-14.5	6	6	0.0843	ns	0.226	ns
Rhizobiome	Faith	9-9.5	14-14.5	6	6	5.68e-05	****	0.00172	**
Rhizobiome	Faith	9.5-10	14-14.5	12	6	0.000182	***	0.00276	**
Rhizobiome	Faith	10-10.5	14-14.5	6	6	0.0304	*	0.106	ns
Rhizobiome	Faith	11-11.5	14-14.5	6	6	0.103	ns	0.234	ns
Rhizobiome	Faith	11.5-12	14-14.5	15	6	0.00287	**	0.0163	*
Rhizobiome	Faith	12.5-13	14-14.5	24	6	1.95e-05	****	0.000886	***
Rhizobiome	Faith	13-13.5	14-14.5	12	6	0.00529	**	0.0283	*
Rhizobiome	Faith	6.5-7	15-15.5	9	6	0.371	ns	0.562	ns
Rhizobiome	Faith	7-7.5	15-15.5	12	6	0.639	ns	0.773	ns
Rhizobiome	Faith	8.5-9	15-15.5	6	6	0.17	ns	0.367	ns
Rhizobiome	Faith	9-9.5	15-15.5	6	6	0.298	ns	0.493	ns
Rhizobiome	Faith	9.5-10	15-15.5	12	6	0.801	ns	0.847	ns
Rhizobiome	Faith	10-10.5	15-15.5	6	6	0.353	ns	0.544	ns
Rhizobiome	Faith	11-11.5	15-15.5	6	6	0.142	ns	0.315	ns
Rhizobiome	Faith	11.5-12	15-15.5	15	6	0.492	ns	0.668	ns
Rhizobiome	Faith	12.5-13	15-15.5	24	6	0.625	ns	0.768	ns
Rhizobiome	Faith	13-13.5	15-15.5	12	6	0.445	ns	0.623	ns
Rhizobiome	Faith	14-14.5	15-15.5	6	6	0.00223	**	0.0135	*
Rhizobiome	Faith	6.5-7	16.5-17	9	8	0.000341	***	0.00345	**
Rhizobiome	Faith	7-7.5	16.5-17	12	8	0.000908	***	0.00723	**
Rhizobiome	Faith	8.5-9	16.5-17	6	8	0.000148	***	0.00269	**
Rhizobiome	Faith	9-9.5	16.5-17	6	8	0.19	ns	0.383	ns
Rhizobiome	Faith	9.5-10	16.5-17	12	8	0.0103	*	0.0491	*
Rhizobiome	Faith	10-10.5	16.5-17	6	8	0.000806	***	0.00723	**
Rhizobiome	Faith	11-11.5	16.5-17	6	8	0.000101	***	0.00229	**
Rhizobiome	Faith	11.5-12	16.5-17	15	8	0.000252	***	0.00328	**
Rhizobiome	Faith	12.5-13	16.5-17	24	8	0.00846	**	0.0427	*
Rhizobiome	Faith	13-13.5	16.5-17	12	8	0.000295	***	0.00336	**
Rhizobiome	Faith	14-14.5	16.5-17	6	8	5.69e-08	****	5.17e-06	****
Rhizobiome	Faith	15-15.5	16.5-17	6	8	0.0162	*	0.0658	ns
Rhizobiome	Faith	6.5-7	17-17.5	9	12	0.579	ns	0.735	ns
Rhizobiome	Faith	7-7.5	17-17.5	12	12	0.987	ns	0.987	ns
Rhizobiome	Faith	8.5-9	17-17.5	6	12	0.257	ns	0.45	ns
Rhizobiome	Faith	9-9.5	17-17.5	6	12	0.0986	ns	0.23	ns
Rhizobiome	Faith	9.5-10	17-17.5	12	12	0.386	ns	0.567	ns
Rhizobiome	Faith	10-10.5	17-17.5	6	12	0.536	ns	0.709	ns
Rhizobiome	Faith	11-11.5	17-17.5	6	12	0.214	ns	0.398	ns
Rhizobiome	Faith	11.5-12	17-17.5	15	12	0.787	ns	0.847	ns
Rhizobiome	Faith	12.5-13	17-17.5	24	12	0.203	ns	0.393	ns
Rhizobiome	Faith	13-13.5	17-17.5	12	12	0.705	ns	0.812	ns
Rhizobiome	Faith	14-14.5	17-17.5	6	12	0.00205	**	0.0135	*
Rhizobiome	Faith	15-15.5	17-17.5	6	12	0.649	ns	0.773	ns
Rhizobiome	Faith	16.5-17	17-17.5	8	12	0.000954	***	0.00723	**
Soil	Faith	6.5-7	7-7.5	12	9	0.924	ns	0.945	ns
Soil	Faith	6.5-7	8.5-9	12	6	0.398	ns	0.496	ns
Soil	Faith	7-7.5	8.5-9	9	6	0.47	ns	0.57	ns
Soil	Faith	6.5-7	9-9.5	12	4	0.0997	ns	0.145	ns
Soil	Faith	7-7.5	9-9.5	9	4	0.0988	ns	0.145	ns
Soil	Faith	8.5-9	9-9.5	6	4	0.0343	*	0.0679	ns
Soil	Faith	6.5-7	9.5-10	12	12	0.506	ns	0.588	ns
Soil	Faith	7-7.5	9.5-10	9	12	0.478	ns	0.57	ns
Soil	Faith	8.5-9	9.5-10	6	12	0.166	ns	0.229	ns
Soil	Faith	9-9.5	9.5-10	4	12	0.237	ns	0.309	ns
Soil	Faith	6.5-7	10-10.5	12	6	0.164	ns	0.229	ns
Soil	Faith	7-7.5	10-10.5	9	6	0.214	ns	0.287	ns
Soil	Faith	8.5-9	10-10.5	6	6	0.634	ns	0.703	ns
Soil	Faith	9-9.5	10-10.5	4	6	0.0115	*	0.0274	*
Soil	Faith	9.5-10	10-10.5	12	6	0.0542	ns	0.0933	ns
Soil	Faith	6.5-7	11-11.5	12	6	0.0019	**	0.00651	**
Soil	Faith	7-7.5	11-11.5	9	6	0.00401	**	0.0122	*
Soil	Faith	8.5-9	11-11.5	6	6	0.046	*	0.0837	ns
Soil	Faith	9-9.5	11-11.5	4	6	0.000136	***	0.000883	***
Soil	Faith	9.5-10	11-11.5	12	6	0.000305	***	0.00163	**
Soil	Faith	10-10.5	11-11.5	6	6	0.126	ns	0.18	ns
Soil	Faith	6.5-7	11.5-12	12	18	0.0508	ns	0.0907	ns
Soil	Faith	7-7.5	11.5-12	9	18	0.0921	ns	0.14	ns
Soil	Faith	8.5-9	11.5-12	6	18	0.511	ns	0.588	ns
Soil	Faith	9-9.5	11.5-12	4	18	0.00271	**	0.00882	**
Soil	Faith	9.5-10	11.5-12	12	18	0.00788	**	0.0203	*
Soil	Faith	10-10.5	11.5-12	6	18	0.941	ns	0.951	ns
Soil	Faith	11-11.5	11.5-12	6	18	0.0728	ns	0.116	ns
Soil	Faith	6.5-7	12.5-13	12	22	0.0544	ns	0.0933	ns
Soil	Faith	7-7.5	12.5-13	9	22	0.1	ns	0.145	ns
Soil	Faith	8.5-9	12.5-13	6	22	0.554	ns	0.623	ns
Soil	Faith	9-9.5	12.5-13	4	22	0.00287	**	0.009	**
Soil	Faith	9.5-10	12.5-13	12	22	0.00792	**	0.0203	*
Soil	Faith	10-10.5	12.5-13	6	22	0.995	ns	0.995	ns
Soil	Faith	11-11.5	12.5-13	6	22	0.0553	ns	0.0933	ns
Soil	Faith	11.5-12	12.5-13	18	22	0.905	ns	0.936	ns
Soil	Faith	6.5-7	13-13.5	12	12	4.08e-05	****	0.000338	***
Soil	Faith	7-7.5	13-13.5	9	12	0.000191	***	0.00116	**
Soil	Faith	8.5-9	13-13.5	6	12	0.00961	**	0.0236	*
Soil	Faith	9-9.5	13-13.5	4	12	7.92e-06	****	0.000107	***
Soil	Faith	9.5-10	13-13.5	12	12	2.72e-06	****	6.6e-05	****
Soil	Faith	10-10.5	13-13.5	6	12	0.0396	*	0.0751	ns
Soil	Faith	11-11.5	13-13.5	6	12	0.762	ns	0.825	ns
Soil	Faith	11.5-12	13-13.5	18	12	0.00802	**	0.0203	*
Soil	Faith	12.5-13	13-13.5	22	12	0.00436	**	0.0128	*
Soil	Faith	6.5-7	14-14.5	12	6	0.000457	***	0.00208	**
Soil	Faith	7-7.5	14-14.5	9	6	0.00112	**	0.00424	**
Soil	Faith	8.5-9	14-14.5	6	6	0.0185	*	0.0411	*
Soil	Faith	9-9.5	14-14.5	4	6	3.87e-05	****	0.000338	***
Soil	Faith	9.5-10	14-14.5	12	6	6.3e-05	****	0.000441	***
Soil	Faith	10-10.5	14-14.5	6	6	0.0585	ns	0.0968	ns
Soil	Faith	11-11.5	14-14.5	6	6	0.711	ns	0.78	ns
Soil	Faith	11.5-12	14-14.5	18	6	0.0253	*	0.0524	ns
Soil	Faith	12.5-13	14-14.5	22	6	0.0179	*	0.0411	*
Soil	Faith	13-13.5	14-14.5	12	6	0.901	ns	0.936	ns
Soil	Faith	6.5-7	15-15.5	12	2	3.43e-05	****	0.000338	***
Soil	Faith	7-7.5	15-15.5	9	2	6.19e-05	****	0.000441	***
Soil	Faith	8.5-9	15-15.5	6	2	0.000636	***	0.00263	**
Soil	Faith	9-9.5	15-15.5	4	2	3.02e-06	****	6.6e-05	****
Soil	Faith	9.5-10	15-15.5	12	2	8.24e-06	****	0.000107	***
Soil	Faith	10-10.5	15-15.5	6	2	0.00193	**	0.00651	**
Soil	Faith	11-11.5	15-15.5	6	2	0.0393	*	0.0751	ns
Soil	Faith	11.5-12	15-15.5	18	2	0.00084	***	0.00332	**
Soil	Faith	12.5-13	15-15.5	22	2	0.000634	***	0.00263	**
Soil	Faith	13-13.5	15-15.5	12	2	0.0447	*	0.0831	ns
Soil	Faith	14-14.5	15-15.5	6	2	0.0711	ns	0.116	ns
Soil	Faith	6.5-7	16.5-17	12	8	0.0741	ns	0.116	ns
Soil	Faith	7-7.5	16.5-17	9	8	0.0778	ns	0.12	ns
Soil	Faith	8.5-9	16.5-17	6	8	0.0227	*	0.0481	*
Soil	Faith	9-9.5	16.5-17	4	8	0.825	ns	0.884	ns
Soil	Faith	9.5-10	16.5-17	12	8	0.23	ns	0.304	ns
Soil	Faith	10-10.5	16.5-17	6	8	0.00564	**	0.0161	*
Soil	Faith	11-11.5	16.5-17	6	8	1.85e-05	****	0.00021	***
Soil	Faith	11.5-12	16.5-17	18	8	0.00037	***	0.00177	**
Soil	Faith	12.5-13	16.5-17	22	8	0.000351	***	0.00177	**
Soil	Faith	13-13.5	16.5-17	12	8	1.33e-07	****	1.21e-05	****
Soil	Faith	14-14.5	16.5-17	6	8	3.63e-06	****	6.6e-05	****
Soil	Faith	15-15.5	16.5-17	2	8	8.41e-07	****	3.83e-05	****
Soil	Faith	6.5-7	17-17.5	12	9	0.457	ns	0.562	ns
Soil	Faith	7-7.5	17-17.5	9	9	0.544	ns	0.619	ns
Soil	Faith	8.5-9	17-17.5	6	9	0.857	ns	0.906	ns
Soil	Faith	9-9.5	17-17.5	4	9	0.0343	*	0.0679	ns
Soil	Faith	9.5-10	17-17.5	12	9	0.176	ns	0.238	ns
Soil	Faith	10-10.5	17-17.5	6	9	0.482	ns	0.57	ns
Soil	Faith	11-11.5	17-17.5	6	9	0.0184	*	0.0411	*
Soil	Faith	11.5-12	17-17.5	18	9	0.321	ns	0.412	ns
Soil	Faith	12.5-13	17-17.5	22	9	0.354	ns	0.447	ns
Soil	Faith	13-13.5	17-17.5	12	9	0.00176	**	0.0064	**
Soil	Faith	14-14.5	17-17.5	6	9	0.00602	**	0.0166	*
Soil	Faith	15-15.5	17-17.5	2	9	0.000241	***	0.00137	**
Soil	Faith	16.5-17	17-17.5	8	9	0.0194	*	0.0421	*
Rhizobiome	Sobs	6.5-7	7-7.5	9	12	0.0565	ns	0.161	ns
Rhizobiome	Sobs	6.5-7	8.5-9	9	6	0.871	ns	0.952	ns
Rhizobiome	Sobs	7-7.5	8.5-9	12	6	0.13	ns	0.241	ns
Rhizobiome	Sobs	6.5-7	9-9.5	9	6	0.000435	***	0.0099	**
Rhizobiome	Sobs	7-7.5	9-9.5	12	6	0.0367	*	0.111	ns
Rhizobiome	Sobs	8.5-9	9-9.5	6	6	0.00204	**	0.0169	*
Rhizobiome	Sobs	6.5-7	9.5-10	9	12	0.0227	*	0.0897	ns
Rhizobiome	Sobs	7-7.5	9.5-10	12	12	0.68	ns	0.814	ns
Rhizobiome	Sobs	8.5-9	9.5-10	6	12	0.0648	ns	0.172	ns
Rhizobiome	Sobs	9-9.5	9.5-10	6	12	0.0785	ns	0.175	ns
Rhizobiome	Sobs	6.5-7	10-10.5	9	6	0.327	ns	0.504	ns
Rhizobiome	Sobs	7-7.5	10-10.5	12	6	0.511	ns	0.637	ns
Rhizobiome	Sobs	8.5-9	10-10.5	6	6	0.455	ns	0.593	ns
Rhizobiome	Sobs	9-9.5	10-10.5	6	6	0.0179	*	0.0774	ns
Rhizobiome	Sobs	9.5-10	10-10.5	12	6	0.321	ns	0.503	ns
Rhizobiome	Sobs	6.5-7	11-11.5	9	6	0.0686	ns	0.172	ns
Rhizobiome	Sobs	7-7.5	11-11.5	12	6	0.812	ns	0.935	ns
Rhizobiome	Sobs	8.5-9	11-11.5	6	6	0.129	ns	0.241	ns
Rhizobiome	Sobs	9-9.5	11-11.5	6	6	0.107	ns	0.212	ns
Rhizobiome	Sobs	9.5-10	11-11.5	12	6	0.922	ns	0.953	ns
Rhizobiome	Sobs	10-10.5	11-11.5	6	6	0.438	ns	0.586	ns
Rhizobiome	Sobs	6.5-7	11.5-12	9	15	0.207	ns	0.363	ns
Rhizobiome	Sobs	7-7.5	11.5-12	12	15	0.418	ns	0.568	ns
Rhizobiome	Sobs	8.5-9	11.5-12	6	15	0.355	ns	0.53	ns
Rhizobiome	Sobs	9-9.5	11.5-12	6	15	0.00532	**	0.0323	*
Rhizobiome	Sobs	9.5-10	11.5-12	12	15	0.215	ns	0.365	ns
Rhizobiome	Sobs	10-10.5	11.5-12	6	15	0.975	ns	0.975	ns
Rhizobiome	Sobs	11-11.5	11.5-12	6	15	0.371	ns	0.544	ns
Rhizobiome	Sobs	6.5-7	12.5-13	9	24	0.00629	**	0.0358	*
Rhizobiome	Sobs	7-7.5	12.5-13	12	24	0.503	ns	0.637	ns
Rhizobiome	Sobs	8.5-9	12.5-13	6	24	0.0303	*	0.102	ns
Rhizobiome	Sobs	9-9.5	12.5-13	6	24	0.0754	ns	0.175	ns
Rhizobiome	Sobs	9.5-10	12.5-13	12	24	0.846	ns	0.952	ns
Rhizobiome	Sobs	10-10.5	12.5-13	6	24	0.216	ns	0.365	ns
Rhizobiome	Sobs	11-11.5	12.5-13	6	24	0.796	ns	0.929	ns
Rhizobiome	Sobs	11.5-12	12.5-13	15	24	0.0962	ns	0.204	ns
Rhizobiome	Sobs	6.5-7	13-13.5	9	12	0.299	ns	0.486	ns
Rhizobiome	Sobs	7-7.5	13-13.5	12	12	0.343	ns	0.52	ns
Rhizobiome	Sobs	8.5-9	13-13.5	6	12	0.456	ns	0.593	ns
Rhizobiome	Sobs	9-9.5	13-13.5	6	12	0.00455	**	0.0296	*
Rhizobiome	Sobs	9.5-10	13-13.5	12	12	0.174	ns	0.311	ns
Rhizobiome	Sobs	10-10.5	13-13.5	6	12	0.906	ns	0.952	ns
Rhizobiome	Sobs	11-11.5	13-13.5	6	12	0.311	ns	0.497	ns
Rhizobiome	Sobs	11.5-12	13-13.5	15	12	0.848	ns	0.952	ns
Rhizobiome	Sobs	12.5-13	13-13.5	24	12	0.0789	ns	0.175	ns
Rhizobiome	Sobs	6.5-7	14-14.5	9	6	0.975	ns	0.975	ns
Rhizobiome	Sobs	7-7.5	14-14.5	12	6	0.0985	ns	0.204	ns
Rhizobiome	Sobs	8.5-9	14-14.5	6	6	0.904	ns	0.952	ns
Rhizobiome	Sobs	9-9.5	14-14.5	6	6	0.00139	**	0.014	*
Rhizobiome	Sobs	9.5-10	14-14.5	12	6	0.0475	*	0.139	ns
Rhizobiome	Sobs	10-10.5	14-14.5	6	6	0.386	ns	0.549	ns
Rhizobiome	Sobs	11-11.5	14-14.5	6	6	0.102	ns	0.206	ns
Rhizobiome	Sobs	11.5-12	14-14.5	15	6	0.286	ns	0.473	ns
Rhizobiome	Sobs	12.5-13	14-14.5	24	6	0.0207	*	0.0856	ns
Rhizobiome	Sobs	13-13.5	14-14.5	12	6	0.377	ns	0.545	ns
Rhizobiome	Sobs	6.5-7	15-15.5	9	6	0.000363	***	0.0099	**
Rhizobiome	Sobs	7-7.5	15-15.5	12	6	0.0322	*	0.105	ns
Rhizobiome	Sobs	8.5-9	15-15.5	6	6	0.00176	**	0.016	*
Rhizobiome	Sobs	9-9.5	15-15.5	6	6	0.963	ns	0.975	ns
Rhizobiome	Sobs	9.5-10	15-15.5	12	6	0.0699	ns	0.172	ns
Rhizobiome	Sobs	10-10.5	15-15.5	6	6	0.0158	*	0.0719	ns
Rhizobiome	Sobs	11-11.5	15-15.5	6	6	0.0977	ns	0.204	ns
Rhizobiome	Sobs	11.5-12	15-15.5	15	6	0.0045	**	0.0296	*
Rhizobiome	Sobs	12.5-13	15-15.5	24	6	0.0663	ns	0.172	ns
Rhizobiome	Sobs	13-13.5	15-15.5	12	6	0.00387	**	0.0293	*
Rhizobiome	Sobs	14-14.5	15-15.5	6	6	0.00119	**	0.0135	*
Rhizobiome	Sobs	6.5-7	16.5-17	9	8	7.35e-05	****	0.00669	**
Rhizobiome	Sobs	7-7.5	16.5-17	12	8	0.0135	*	0.0647	ns
Rhizobiome	Sobs	8.5-9	16.5-17	6	8	0.000582	***	0.0106	*
Rhizobiome	Sobs	9-9.5	16.5-17	6	8	0.871	ns	0.952	ns
Rhizobiome	Sobs	9.5-10	16.5-17	12	8	0.0346	*	0.109	ns
Rhizobiome	Sobs	10-10.5	16.5-17	6	8	0.00728	**	0.039	*
Rhizobiome	Sobs	11-11.5	16.5-17	6	8	0.0602	ns	0.166	ns
Rhizobiome	Sobs	11.5-12	16.5-17	15	8	0.00114	**	0.0135	*
Rhizobiome	Sobs	12.5-13	16.5-17	24	8	0.0282	*	0.0988	ns
Rhizobiome	Sobs	13-13.5	16.5-17	12	8	0.00104	**	0.0135	*
Rhizobiome	Sobs	14-14.5	16.5-17	6	8	0.000372	***	0.0099	**
Rhizobiome	Sobs	15-15.5	16.5-17	6	8	0.911	ns	0.952	ns
Rhizobiome	Sobs	6.5-7	17-17.5	9	12	0.0743	ns	0.175	ns
Rhizobiome	Sobs	7-7.5	17-17.5	12	12	0.892	ns	0.952	ns
Rhizobiome	Sobs	8.5-9	17-17.5	6	12	0.16	ns	0.29	ns
Rhizobiome	Sobs	9-9.5	17-17.5	6	12	0.0281	*	0.0988	ns
Rhizobiome	Sobs	9.5-10	17-17.5	12	12	0.584	ns	0.709	ns
Rhizobiome	Sobs	10-10.5	17-17.5	6	12	0.584	ns	0.709	ns
Rhizobiome	Sobs	11-11.5	17-17.5	6	12	0.727	ns	0.86	ns
Rhizobiome	Sobs	11.5-12	17-17.5	15	12	0.505	ns	0.637	ns
Rhizobiome	Sobs	12.5-13	17-17.5	24	12	0.409	ns	0.568	ns
Rhizobiome	Sobs	13-13.5	17-17.5	12	12	0.415	ns	0.568	ns
Rhizobiome	Sobs	14-14.5	17-17.5	6	12	0.123	ns	0.238	ns
Rhizobiome	Sobs	15-15.5	17-17.5	6	12	0.0245	*	0.093	ns
Rhizobiome	Sobs	16.5-17	17-17.5	8	12	0.00969	**	0.049	*
Soil	Sobs	6.5-7	7-7.5	12	9	0.133	ns	0.222	ns
Soil	Sobs	6.5-7	8.5-9	12	6	0.708	ns	0.758	ns
Soil	Sobs	7-7.5	8.5-9	9	6	0.365	ns	0.481	ns
Soil	Sobs	6.5-7	9-9.5	12	4	0.0173	*	0.0493	*
Soil	Sobs	7-7.5	9-9.5	9	4	0.229	ns	0.338	ns
Soil	Sobs	8.5-9	9-9.5	6	4	0.0643	ns	0.13	ns
Soil	Sobs	6.5-7	9.5-10	12	12	0.155	ns	0.252	ns
Soil	Sobs	7-7.5	9.5-10	9	12	0.851	ns	0.87	ns
Soil	Sobs	8.5-9	9.5-10	6	12	0.43	ns	0.543	ns
Soil	Sobs	9-9.5	9.5-10	4	12	0.164	ns	0.257	ns
Soil	Sobs	6.5-7	10-10.5	12	6	0.403	ns	0.524	ns
Soil	Sobs	7-7.5	10-10.5	9	6	0.64	ns	0.737	ns
Soil	Sobs	8.5-9	10-10.5	6	6	0.688	ns	0.755	ns
Soil	Sobs	9-9.5	10-10.5	4	6	0.134	ns	0.222	ns
Soil	Sobs	9.5-10	10-10.5	12	6	0.743	ns	0.786	ns
Soil	Sobs	6.5-7	11-11.5	12	6	0.658	ns	0.749	ns
Soil	Sobs	7-7.5	11-11.5	9	6	0.0944	ns	0.179	ns
Soil	Sobs	8.5-9	11-11.5	6	6	0.48	ns	0.585	ns
Soil	Sobs	9-9.5	11-11.5	4	6	0.0137	*	0.043	*
Soil	Sobs	9.5-10	11-11.5	12	6	0.11	ns	0.192	ns
Soil	Sobs	10-10.5	11-11.5	6	6	0.269	ns	0.376	ns
Soil	Sobs	6.5-7	11.5-12	12	18	0.118	ns	0.202	ns
Soil	Sobs	7-7.5	11.5-12	9	18	0.00264	**	0.0109	*
Soil	Sobs	8.5-9	11.5-12	6	18	0.103	ns	0.191	ns
Soil	Sobs	9-9.5	11.5-12	4	18	0.000495	***	0.00347	**
Soil	Sobs	9.5-10	11.5-12	12	18	0.00212	**	0.00965	**
Soil	Sobs	10-10.5	11.5-12	6	18	0.0348	*	0.0832	ns
Soil	Sobs	11-11.5	11.5-12	6	18	0.44	ns	0.548	ns
Soil	Sobs	6.5-7	12.5-13	12	22	0.0474	*	0.108	ns
Soil	Sobs	7-7.5	12.5-13	9	22	0.000652	***	0.00424	**
Soil	Sobs	8.5-9	12.5-13	6	22	0.0513	ns	0.114	ns
Soil	Sobs	9-9.5	12.5-13	4	22	0.000169	***	0.00192	**
Soil	Sobs	9.5-10	12.5-13	12	22	0.00042	***	0.00318	**
Soil	Sobs	10-10.5	12.5-13	6	22	0.0148	*	0.045	*
Soil	Sobs	11-11.5	12.5-13	6	22	0.283	ns	0.39	ns
Soil	Sobs	11.5-12	12.5-13	18	22	0.679	ns	0.754	ns
Soil	Sobs	6.5-7	13-13.5	12	12	0.00184	**	0.00883	**
Soil	Sobs	7-7.5	13-13.5	9	12	1.86e-05	****	0.000423	***
Soil	Sobs	8.5-9	13-13.5	6	12	0.00353	**	0.0128	*
Soil	Sobs	9-9.5	13-13.5	4	12	8.15e-06	****	0.00032	***
Soil	Sobs	9.5-10	13-13.5	12	12	9.99e-06	****	0.00032	***
Soil	Sobs	10-10.5	13-13.5	6	12	0.000801	***	0.00456	**
Soil	Sobs	11-11.5	13-13.5	6	12	0.0329	*	0.0832	ns
Soil	Sobs	11.5-12	13-13.5	18	12	0.0579	ns	0.123	ns
Soil	Sobs	12.5-13	13-13.5	22	12	0.108	ns	0.192	ns
Soil	Sobs	6.5-7	14-14.5	12	6	0.238	ns	0.343	ns
Soil	Sobs	7-7.5	14-14.5	9	6	0.0184	*	0.0507	ns
Soil	Sobs	8.5-9	14-14.5	6	6	0.179	ns	0.276	ns
Soil	Sobs	9-9.5	14-14.5	4	6	0.00259	**	0.0109	*
Soil	Sobs	9.5-10	14-14.5	12	6	0.0202	*	0.054	ns
Soil	Sobs	10-10.5	14-14.5	6	6	0.0819	ns	0.159	ns
Soil	Sobs	11-11.5	14-14.5	6	6	0.521	ns	0.624	ns
Soil	Sobs	11.5-12	14-14.5	18	6	0.989	ns	0.991	ns
Soil	Sobs	12.5-13	14-14.5	22	6	0.786	ns	0.812	ns
Soil	Sobs	13-13.5	14-14.5	12	6	0.16	ns	0.255	ns
Soil	Sobs	6.5-7	15-15.5	12	2	0.00322	**	0.0122	*
Soil	Sobs	7-7.5	15-15.5	9	2	0.000237	***	0.00232	**
Soil	Sobs	8.5-9	15-15.5	6	2	0.00289	**	0.0114	*
Soil	Sobs	9-9.5	15-15.5	4	2	4.11e-05	****	0.000748	***
Soil	Sobs	9.5-10	15-15.5	12	2	0.000255	***	0.00232	**
Soil	Sobs	10-10.5	15-15.5	6	2	0.00117	**	0.00626	**
Soil	Sobs	11-11.5	15-15.5	6	2	0.0123	*	0.04	*
Soil	Sobs	11.5-12	15-15.5	18	2	0.0235	*	0.0612	ns
Soil	Sobs	12.5-13	15-15.5	22	2	0.0347	*	0.0832	ns
Soil	Sobs	13-13.5	15-15.5	12	2	0.195	ns	0.295	ns
Soil	Sobs	14-14.5	15-15.5	6	2	0.0391	*	0.0912	ns
Soil	Sobs	6.5-7	16.5-17	12	8	0.0821	ns	0.159	ns
Soil	Sobs	7-7.5	16.5-17	9	8	0.784	ns	0.812	ns
Soil	Sobs	8.5-9	16.5-17	6	8	0.259	ns	0.368	ns
Soil	Sobs	9-9.5	16.5-17	4	8	0.335	ns	0.455	ns
Soil	Sobs	9.5-10	16.5-17	12	8	0.636	ns	0.737	ns
Soil	Sobs	10-10.5	16.5-17	6	8	0.482	ns	0.585	ns
Soil	Sobs	11-11.5	16.5-17	6	8	0.0609	ns	0.126	ns
Soil	Sobs	11.5-12	16.5-17	18	8	0.00143	**	0.00723	**
Soil	Sobs	12.5-13	16.5-17	22	8	0.000353	***	0.00292	**
Soil	Sobs	13-13.5	16.5-17	12	8	1.05e-05	****	0.00032	***
Soil	Sobs	14-14.5	16.5-17	6	8	0.0111	*	0.0373	*
Soil	Sobs	15-15.5	16.5-17	2	8	0.00015	***	0.00192	**
Soil	Sobs	6.5-7	17-17.5	12	9	0.35	ns	0.468	ns
Soil	Sobs	7-7.5	17-17.5	9	9	0.593	ns	0.701	ns
Soil	Sobs	8.5-9	17-17.5	6	9	0.668	ns	0.751	ns
Soil	Sobs	9-9.5	17-17.5	4	9	0.106	ns	0.192	ns
Soil	Sobs	9.5-10	17-17.5	12	9	0.701	ns	0.758	ns
Soil	Sobs	10-10.5	17-17.5	6	9	0.991	ns	0.991	ns
Soil	Sobs	11-11.5	17-17.5	6	9	0.23	ns	0.338	ns
Soil	Sobs	11.5-12	17-17.5	18	9	0.0156	*	0.0459	*
Soil	Sobs	12.5-13	17-17.5	22	9	0.00496	**	0.0174	*
Soil	Sobs	13-13.5	17-17.5	12	9	0.000167	***	0.00192	**
Soil	Sobs	14-14.5	17-17.5	6	9	0.0583	ns	0.123	ns
Soil	Sobs	15-15.5	17-17.5	2	9	0.000732	***	0.00444	**
Soil	Sobs	16.5-17	17-17.5	8	9	0.428	ns	0.543	ns
